# Taurine as a key intermediate for host-symbiont interaction in the tropical sponge *Ianthella basta*

**DOI:** 10.1101/2022.09.23.509140

**Authors:** Florian U. Moeller, Craig W. Herbold, Arno Schintlmeister, Maria Mooshammer, Cherie Motti, Faris Behnam, Margarete Watzka, Thomas Schweder, Mads Albertsen, Andreas Richter, Nicole S. Webster, Michael Wagner

## Abstract

Marine sponges are critical components of marine benthic fauna assemblages where their filter-feeding and reef-building capabilities provide bentho-pelagic coupling and crucial habitat. As potentially the oldest representation of a metazoan-microbe symbiosis, they also harbor dense, diverse, and species-specific communities of microbes, which are increasingly recognized for their contributions to dissolved organic matter (DOM) processing. Recent omics-based studies of marine sponge microbiomes have proposed numerous pathways of dissolved metabolite exchange between the host and symbionts within the context of the surrounding environment, but few studies have sought to experimentally interrogate these pathways. By using a combination of metaproteogenomics and laboratory incubations coupled with isotope-based functional assays, we showed that the dominant gammaproteobacterial symbiont ‘*Candidatus* Taurinisymbion ianthellae’ residing in the marine sponge, *Ianthella basta*, expresses a pathway for the import and dissimilation of taurine, a ubiquitously occurring sulfonate metabolite in marine sponges. ‘*Candidatus* Taurinisymbion ianthellae’ incorporates taurine-derived carbon and nitrogen while, at the same time, oxidizing the dissimilated sulfite into sulfate for export. Furthermore, we found that taurine-derived ammonia is exported by the symbiont for immediate oxidation by the dominant ammonia-oxidizing thaumarchaeal symbiont ‘*Candidatus* Nitrosospongia ianthellae’. Metaproteogenomic analyses also indicate that ‘*Candidatus* Taurinisymbion ianthellae’ likely imports DMSP and possesses both pathways for DMSP demethylation and cleavage, enabling it to use this compound as a carbon and sulfur source for biomass, as well as for energy conservation. These results highlight the important role of biogenic sulfur compounds in the interplay between *Ianthella basta* and its microbial symbionts.
