## Supplementary Table 2 for "Taurine as a key intermediate for host-symbiont interaction in the tropical sponge *Ianthella basta*"

### Sheet: TableS2
Gene	Product	EC no.	Locus	Length in AA	BLASTp hits to functionally annotated homologs/or SwissProt/or other similarity metrics	ID	Ident %	Notes	Expression	Locus	percent ID (%)	Locus	percent ID (%)	Comment	Reaction
Genomic repertoire for taurine metabolism, denitrification & electron transport complexes in 'Ca. Taurinisymbion ianthellae' and two MAGs derived from Hexadella dedritifera and Hexadella cf. dedritifera:										Hexadella cf. dedritifera MAG H8_00018		Hexadella dedritifera MAG B06_00031
Taurine Transport
tauC	taurine ABC transporter membrane subunit	7.6.2.-	IBGAMO2_v1_150006	285	Escherichia coli (strain K12), ,	Q47539	0.467		N	NODE_30_length_22805_cov_28.712865_4	90.559	NODE_6_length_40820_cov_10.595614_22	91.039
tauB	taurine ABC transporter ATP binding subunit	7.6.2.-	IBGAMO2_v1_150007	289	Roseobacter denitrificans (strain ATCC 33942 / OCh 114), ,	Q16BJ3	0.63		Y	NODE_30_length_22805_cov_28.712865_3	89.31	NODE_6_length_40820_cov_10.595614_23	85.517
tauA	Taurine-binding periplasmic protein tauA	-	IBGAMO2_v1_150008	337	Brachyspira hyodysenteriae (strain ATCC 49526 / WA1)	C0QY54	0.222		Y	NODE_30_length_22805_cov_28.712865_2	75.291	NODE_6_length_40820_cov_10.595614_24	76.968	COG4521: ABC-type taurine transport system, periplasmic component
					Rhodospirillaceae bacterium	A0A6N8XUA1	0.556
Taurine degradation, nitrogen processing, and desulfonation
tauD	Alpha-ketoglutarate-dependent taurine dioxygenase	1.14.11.17	IBGAMO2_v1_400006	276	Escherichia coli (strain K12)	P37610	0.444		N	#N/A	#N/A	NODE_14_length_31043_cov_12.513638_23	73.818		Taurine + 2-oxoglutarate + O(2) <=> sulfite + aminoacetaldehyde + succinate + CO(2)
tpa	Taurine--pyruvate aminotransferase	2.6.1.77	IBGAMO2_v1_200037	462	Paracoccus denitrificans (strain Pd 1222)	A1B9Z3	0.614		Y	NODE_27_length_23795_cov_32.672738_19	87.826	NODE_401_length_10389_cov_11.403693_6	88.095		Taurine + pyruvate <=> L-alanine + 2-sulfoacetaldehyde
ald	Alanine dehydrogenase	1.4.1.1	IBGAMO2_v1_130046	372	Halomonas elongata (strain ATCC 33173 / DSM 2581 / NBRC 15536 / NCIMB 2198 / 1H9)	E1V931	0.598		Y	#N/A	#N/A	NODE_177_length_13811_cov_9.110560_10	87.936		L-alanine + H(2)O + NAD(+) <=> pyruvate + NH(3) + NADH
glnA	glutamine synthetase	4.2.1.17	IBGAMO2_v1_90012	472	Methylococcus capsulatus (strain ATCC 33009 / NCIMB 11132 / Bath)	P15124	0.651		Y	NODE_4289_length_2476_cov_30.227595_2	77.637	NODE_2639_length_5119_cov_9.759163_2	76.371		ATP + L-glutamate + NH(3) <=> ADP + phosphate + L-glutamine
xsc	Sulfoacetaldehyde acetyltransferase	2.3.3.15	IBGAMO2_v1_130047	591	Castellaniella defragrans	Q84H44	0.75		Y	#N/A	#N/A	NODE_177_length_13811_cov_9.110560_8	90.878		2-sulfoacetaldehyde + phosphate<=> Acetyl phosphate + sulfite
pta	Phosphate acetyltransferase	2.3.1.8	IBGAMO2_v1_130055	344	Paracoccus denitrificans	P39197	0.497		N	#N/A	#N/A	NODE_1145_length_7039_cov_10.750720_7	79.096		CoA + acetyl phosphate <=> Acetyl-CoA + phosphate
Sulfite oxidation
aprB	Adenylylsulfate reductase subunit beta	1.8.99.2	IBGAMO2_v1_90003	154	Desulfovibrio gigas (strain ATCC 19364 / DSM 1382 / NCIMB 9332 / VKM B-1759)	T2G899	0.66		N	NODE_69_length_15025_cov_30.682165_3	95.484	NODE_30_length_26020_cov_7.091316_12	93.377
aprA	Adenylylsulfate reductase subunit alpha	1.8.99.2	IBGAMO2_v1_90005	652	Desulfovibrio gigas (strain ATCC 19364 / DSM 1382 / NCIMB 9332 / VKM B-1759)	T2G6Z9	0.6		Y	NODE_69_length_15025_cov_30.682165_5	92.037	NODE_30_length_26020_cov_7.091316_14	92.649		AMP + sulfite + acceptor <=> adenylyl sulfate + reduced acceptor
sat	Sulfate adenylyltransferase	2.7.7.4	IBGAMO2_v1_900007	402	Allochromatium vinosum (strain ATCC 17899 / DSM 180 / NBRC 103801 / NCIMB 10441 / D)	O66036	0.676		N	NODE_2470_length_2997_cov_31.643493_3	85.823	#N/A	#N/A		diphosphate + adenylyl sulfate <=> ATP + sulfate
hdrB	CoB--CoM heterodisulfide reductase subunit B	1.8.98.-	IBGAMO2_v1_180036	304	uncultured SUP05 cluster bacterium	A0A482ZMT7	0.898		Y	#N/A	#N/A	NODE_102_length_16769_cov_10.330114_10	93.443
hdrC	CoB--CoM heterodisulfide reductase subunit C	1.8.98.-	IBGAMO2_v1_180037	205	Methanothermobacter marburgensis (strain ATCC BAA-927 / DSM 2133 / JCM 14651 / NBRC 100331 / OCM 82 / Marburg)	Q50754	0.313		N	#N/A	#N/A	NODE_102_length_16769_cov_10.330114_11	89.216
qmoB	quinone-modifying oxidoreductase, subunit QmoB	1.8.98.-	IBGAMO2_v1_180038	765	Methanosarcina acetivorans (strain ATCC 35395 / DSM 2834 / JCM 12185 / C2A)	Q8TM02	0.259		N	NODE_179_length_7513_cov_29.646315_8	81.647	NODE_102_length_16769_cov_10.330114_13	82.741
					Acidiferrobacteraceae bacterium	A0A7C1YBB1	0.656
qmoA	quinone-modifying oxidoreductase, subunit QmoA	1.8.98.-	IBGAMO2_v1_180039	429	Methanopyrus kandleri (strain AV19 / DSM 6324 / JCM 9639 / NBRC 100938)	P96801	0.347		N	NODE_179_length_7513_cov_29.646315_7	84.138	NODE_102_length_16769_cov_10.330114_14	81.86	Putative adenylylsulfate reductase-associated electron transfer protein QmoA
Sufate and Ammonia export
amtB	ammonia/ammonium transporter	-	IBGAMO2_v1_440025	457	Methanothermobacter thermautotrophicus (strain ATCC 29096 / DSM 1053 / JCM 10044 / NBRC 100330 / Delta H)	O26759	0.445		N	#N/A	#N/A	#N/A	#N/A	TC 1.A.11.2	NH4+ (out) ⇌ NH4+ (in)
sulP	Sulfate permease	-	IBGAMO2_v1_90010	582	sulfate permease, SulP family	K03321	370.2		N	#N/A	#N/A	#N/A	#N/A	COG0659: Sulfate permease and related transporters (MFS superfamily)	SO42- (out) + nH+ (out) → SO42- (in) + nH+ (in) SO42- (out) + nHCO3- (in) ⇌ SO42- (in) + nHCO3- (out)
					Sulfate permease and related transporters (MFS superfamily)	COG0659	561
					sulfate transporter	05CHH	366.2
-	membrane protein of unknown function	-	IBGAMO2_v1_740018	246	Predicted permeases	COG0730	130		N	#N/A	#N/A	#N/A	#N/A	inferred in Rein et al. (2005) to represent a class of sulfate channels
Denitrification
nirK	Copper-containing nitrite reductase	1.7.2.1	IBGAMO2_v1_950002	368	Alcaligenes faecalis	P38501	0.593		N	#N/A	#N/A	NODE_108_length_16503_cov_10.505974_9	85.753	FIG008958: Copper-containing nitrite reductase COG2132: putative multicopper oxidases	Nitrite + ferrocytochrome c + 2 H(+) <=> nitric oxide + H(2)O + ferricytochrome c
norB	Nitric-oxide reductase subunit B , quinol-dependent	1.7.2.5	IBGAMO2_v1_650009	757	Pseudomonas aeruginosa (strain ATCC 15692 / DSM 22644 / CIP 104116 / JCM 14847 / LMG 12228 / 1C / PRS 101 / PAO1)	Q59647	0.266		N	#N/A	#N/A	#N/A	#N/A	COG3256: Nitric oxide reductase large subunit	2 Nitric oxide + 2 ferrocytochrome c + 2 H(+) <=> nitrous oxide + 2 ferricytochrome c + H(2)O
					Gammaproteobacteria bacterium	A0A6L7LXB9	0.603
					Nitric-oxide reductase , quinol-dependent	FIG033697	-
norD	Nitric oxide reductase activation protein	-	IBGAMO2_v1_220043	704	Brucella suis biovar 1 (strain 1330)	Q8FX38	0.301		N	NODE_67_length_15218_cov_31.005350_8	78.182	NODE_614_length_8877_cov_9.829802_4	75.989	COG4548: Nitric oxide reductase activation protein
Electron transport chain
Respiratory complex I
nuoN	NADH-quinone oxidoreductase subunit N	7.1.1.2	IBGAMO2_v1_200006	487	Thiobacillus denitrificans (strain ATCC 25259)	Q3SJP4	0.513		N	NODE_46_length_18238_cov_30.965365_6	81.07	NODE_82_length_18090_cov_12.764104_8	81.237	NDH-1 shuttles electrons from NADH, via FMN and iron- sulfur (Fe-S) centers, to quinones in the respiratory chain. The immediate electron acceptor for the enzyme in this species is believed to be ubiquinone. Couples the redox reaction to proton translocation (for every two electrons transferred, four hydrogen ions are translocated across the cytoplasmic membrane), and thus conserves the redox ene…	NADH + ubiquinone + 5 H(+)(Side 1) <=> NAD(+) + ubiquinol + 4 H(+)(Side 2)
nuoM	NADH-quinone oxidoreductase subunit M	7.1.1.2	IBGAMO2_v1_200007	492	Rhodobacter capsulatus	P50974	0.522		N	NODE_46_length_18238_cov_30.965365_7	89.837	NODE_82_length_18090_cov_12.764104_9	86.531
nuoL	NADH-quinone oxidoreductase subunit L	7.1.1.2	IBGAMO2_v1_200008	656	Neisseria meningitidis serogroup A / serotype 4A (strain DSM 15465 / Z2491)	Q9JX92	0.557		N	NODE_46_length_18238_cov_30.965365_8	87.215	NODE_82_length_18090_cov_12.764104_10	86.565
nuoK	NADH-quinone oxidoreductase subunit K	7.1.1.2	IBGAMO2_v1_200009	101	Nitrosomonas europaea (strain ATCC 19718 / CIP 103999 / KCTC 2705 / NBRC 14298), ,	Q82TV3	0.802		N	NODE_46_length_18238_cov_30.965365_9	97.059	NODE_82_length_18090_cov_12.764104_11	97.059
nuoJ	NADH-quinone oxidoreductase subunit J	7.1.1.2	IBGAMO2_v1_200010	219	Rhodobacter capsulatus	P50975	0.443		N	NODE_46_length_18238_cov_30.965365_10	82.297	NODE_82_length_18090_cov_12.764104_12	77.193
nuoI	NADH-quinone oxidoreductase subunit I 2	7.1.1.2	IBGAMO2_v1_200012	162	Nitrosococcus oceani (strain ATCC 19707 / BCRC 17464 / NCIMB 11848 / C-107)	Q3J836	0.679		N	NODE_46_length_18238_cov_30.965365_11	91.411	NODE_82_length_18090_cov_12.764104_14	90.798
nuoH	NADH-quinone oxidoreductase subunit H	7.1.1.2	IBGAMO2_v1_200013	348	Nitrosococcus oceani (strain ATCC 19707 / BCRC 17464 / NCIMB 11848 / C-107), ,	Q3J835	0.707		N	NODE_46_length_18238_cov_30.965365_12	91.691	NODE_82_length_18090_cov_12.764104_15	90.544
nuoG	NADH-quinone oxidoreductase subunit G	7.1.1.2	IBGAMO2_v1_200014	843	Rickettsia felis (strain ATCC VR-1525 / URRWXCal2)	Q4UK22	0.345		N	NODE_46_length_18238_cov_30.965365_13	80.263	#N/A	#N/A	COG1034: NADH dehydrogenase/NADH:ubiquinone oxidoreductase 75 kD subunit (chain G)
nuoF	NADH-quinone oxidoreductase subunit F	7.1.1.2	IBGAMO2_v1_200015	434	Rickettsia bellii (strain RML369-C)	Q1RHA0	0.542		N	NODE_46_length_18238_cov_30.965365_14	90.909	#N/A	#N/A
nuoE	NADH-quinone oxidoreductase subunit E	7.1.1.2	IBGAMO2_v1_200018	155	Acidiferrobacter thiooxydans, A0A1C2G100, 65.8% Acidiferrobacter sp. SPIII_3, ,	A0A2Z3R5J8	0.652		N	NODE_5345_length_2291_cov_37.589431_1	90.714	NODE_73_length_18472_cov_10.115877_20	89.474
nuoD	NADH-quinone oxidoreductase subunit D	7.1.1.2	IBGAMO2_v1_200019	413	Nitrosococcus oceani (strain ATCC 19707 / BCRC 17464 / NCIMB 11848 / C-107)	Q3J831	0.799		N	NODE_5345_length_2291_cov_37.589431_2	94.203	NODE_73_length_18472_cov_10.115877_19	92.995
nuoC	NADH-quinone oxidoreductase subunit C	7.1.1.2	IBGAMO2_v1_200022	207	Bordetella petrii (strain ATCC BAA-461 / DSM 12804 / CCUG 43448)	A9II05	0.542		N	NODE_5345_length_2291_cov_37.589431_3	79.5	NODE_73_length_18472_cov_10.115877_18	70.815
nuoB	NADH-quinone oxidoreductase subunit B	7.1.1.2	IBGAMO2_v1_200023	169	Cupriavidus pinatubonensis (strain JMP 134 / LMG 1197)	Q473U2	0.867		N	#N/A	#N/A	NODE_73_length_18472_cov_10.115877_17	93.064
nuoA	NADH-quinone oxidoreductase subunit A	7.1.1.2	IBGAMO2_v1_200024	118	Leptothrix cholodnii (strain ATCC 51168 / LMG 8142 / SP-6)	B1Y827	0.701		N	#N/A	#N/A	NODE_73_length_18472_cov_10.115877_16	87.395
Respiratory complex II
sdhC	Succinate dehydrogenase cytochrome b-556 subunit	1.3.5.1	IBGAMO2_v1_280033	102	Rickettsia felis (strain ATCC VR-1525 / URRWXCal2)	Q4UKC1	0.35		N	NODE_35_length_21927_cov_33.154096_13	78.125	NODE_76_length_18355_cov_8.506299_5	77.451		Succinate + a quinone <=> fumarate + a quinol
sdhD	Succinate dehydrogenase hydrophobic membrane anchor protein	1.3.5.1	IBGAMO2_v1_280032	117	Rickettsia conorii (strain ATCC VR-613 / Malish 7)	Q92J98	0.333		N	NODE_35_length_21927_cov_33.154096_12	77.477	NODE_76_length_18355_cov_8.506299_4	73.636
					Candidatus Macondimonas diazotrophica,	A0A4Z0F9X1	0.468
sdhA	succinate:quinone oxidoreductase, FAD binding protein	1.3.5.1	IBGAMO2_v1_280031	603	Rickettsia bellii (strain RML369-C)	Q1RHB9	0.706		N	NODE_35_length_21927_cov_33.154096_11	91.092	NODE_76_length_18355_cov_8.506299_3	90.252
sdhB	succinate:quinone oxidoreductase, iron-sulfur cluster binding protein	1.3.5.1	IBGAMO2_v1_280030	256	Rickettsia conorii (strain ATCC VR-613 / Malish 7)	Q92JJ8	0.668		N	NODE_35_length_21927_cov_33.154096_10	88.976	NODE_76_length_18355_cov_8.506299_2	87.795
Respiratory complex III
petC	Cytochrome c1	7.1.1.8	IBGAMO2_v1_310008	245	Allochromatium vinosum (strain ATCC 17899 / DSM 180 / NBRC 103801 / NCIMB 10441 / D)	O31216	47.1		N	NODE_87_length_12821_cov_30.001020_8	81.25	NODE_1047_length_7250_cov_9.866173_7	79.487	FIG001102: ubiquinol cytochrome C oxidoreductase, cytochrome C1 subunit	quinol + 2 ferricytochrome c = quinone + 2 ferrocytochrome c + 2 H+[side 2]
petB	Cytochrome b	7.1.1.8	IBGAMO2_v1_310009	416	Allochromatium vinosum (strain ATCC 17899 / DSM 180 / NBRC 103801 / NCIMB 10441 / D)	O31215	67.5		N	NODE_87_length_12821_cov_30.001020_7	88.049	NODE_1047_length_7250_cov_9.866173_6	89.951	FIG000754: Ubiquinol--cytochrome c reductase, cytochrome B subunit
petA	Ubiquinol-cytochrome c reductase iron-sulfur subunit	7.1.1.8	IBGAMO2_v1_310010	195	Allochromatium vinosum (strain ATCC 17899 / DSM 180 / NBRC 103801 / NCIMB 10441 / D)	O31214	0.583		N	NODE_87_length_12821_cov_30.001020_6	86.911	NODE_1047_length_7250_cov_9.866173_5	86.387	Component of the ubiquinol-cytochrome c reductase complex (complex III or cytochrome b-c1 complex)
Respiratory complex IV
ctaC	Cytochrome c oxidase polypeptide II	7.1.1.9	IBGAMO2_v1_480003	380	Paracoccus denitrificans	P08306	0.381		N	NODE_1138_length_3863_cov_28.125726_1	81.662	NODE_345_length_10934_cov_12.087310_13	81.303	Subunits I and II form the functional core of the enzyme complex. Electrons originating in cytochrome c are transferred via heme a and Cu(A) to the binuclear center formed by heme a3 and Cu(B) (By similarity)	4 ferrocytochrome c + O(2) + 8 H(+)(Side 1) <=> 4 ferricytochrome c + 4 H(2)O(Side 2)
ctaD	Cytochrome c oxidase subunit 1	7.1.1.9	IBGAMO2_v1_480006	527	Bradyrhizobium diazoefficiens (strain JCM 10833 / BCRC 13528 / IAM 13628 / NBRC 14792 / USDA 110)	P31833	0.531		N	NODE_539_length_4864_cov_35.952162_6	94.508	NODE_345_length_10934_cov_12.087310_10	93.371	Cytochrome c oxidase is the component of the respiratory chain that catalyzes the reduction of oxygen to water. Subunits 1- 3 form the functional core of the enzyme complex. CO I is the catalytic subunit of the enzyme. Electrons originating in cytochrome c are transferred via the copper A center of subunit 2 and heme A of subunit 1 to the bimetallic center formed by heme A3 and copper B (By simil…
ctaE	Cytochrome c oxidase polypeptide III	7.1.1.9	IBGAMO2_v1_480009	288	Gammaproteobacteria bacterium	A0A6L7PGK1	0.747		N	NODE_539_length_4864_cov_35.952162_4	86.159	NODE_345_length_10934_cov_12.087310_7	84.775	COG1845: Heme/copper-type cytochrome/quinol oxidase, subunit 3
ccoN	Cbb3-type cytochrome c oxidase subunit CcoN1	7.1.1.9	IBGAMO2_v1_950004	493	Pseudomonas stutzeri	D9IA43	0.558		N	#N/A	#N/A	#N/A	#N/A	COG3278: Cbb3-type cytochrome oxidase, subunit 1	4 ferrocytochrome c + O(2) + 8 H(+)(Side 1) <=> 4 ferricytochrome c + 4 H(2)O(Side 2)
ccoO	Cytochrome c oxidase subunit CcoO	7.1.1.9	IBGAMO2_v1_950005	201	Gammaproteobacteria bacterium	A0A7C2JWR6	0.646		N	#N/A	#N/A	#N/A	#N/A	COG2993: Cbb3-type cytochrome oxidase, cytochrome c subunit
ccoP	Cbb3-type cytochrome c oxidase subunit CcoP	7.1.1.9	IBGAMO2_v1_950007	297	Pseudomonas stutzeri (strain A1501)	A4VKL4	0.405		N	#N/A	#N/A	#N/A	#N/A	K00406: cytochrome c oxidase cbb3-type subunit III (KOfam Scan) COG2010: Cytochrome c, mono- and diheme variants 05D6P: C-type cytochrome. Part of the cbb3-type cytochrome c oxidase complex (By similarity; EGGNOG)
