## Supplementary Table 3 for "Taurine as a key intermediate for host-symbiont interaction in the tropical sponge *Ianthella basta*"

### Sheet: TableS3
Table S3. Expressed proteins assigned to the 'Ca. Taurinisymbion ianthellae' MAG and ordered by NSAF value.
Accession	Protein	Description	AA length	NSAF
IBGAMO2_v1_80005	HupB	HU, DNA-binding transcriptional regulator, beta subunit	97	0.0721435
IBGAMO2_v1_190026		protein of unknown function	74	0.0427801
IBGAMO2_v1_890005		C4-dicarboxylate ABC transporter substrate-binding protein	364	0.042112
IBGAMO2_v1_440026	GlnK	nitrogen assimilation regulatory protein for GlnL, GlnE, and AmtB	115	0.0333234
IBGAMO2_v1_220017	AapJ	amino-acid transporter subunit ; periplasmic-binding component of ABC superfamily	367	0.0326878
IBGAMO2_v1_940005		exported protein of unknown function	385	0.0320251
IBGAMO2_v1_130025		Purine-binding protein BAB2_0673	363	0.031671
IBGAMO2_v1_350005		conserved protein of unknown function	340	0.0274428
IBGAMO2_v1_490014	GroEL	chaperone Hsp60, peptide-dependent ATPase, heat shock protein	549	0.0270108
IBGAMO2_v1_660007		Rubrerythrin	138	0.02294
IBGAMO2_v1_570013	TufB	protein chain elongation factor EF-Tu, possible GTP-binding factor (duplicate of tufA)	397	0.0226633
IBGAMO2_v1_740007		Putrescine-binding periplasmic protein	393	0.0195023
IBGAMO2_v1_350018		ABC transporter substrate-binding protein	375	0.0186611
IBGAMO2_v1_660008		Peroxiredoxin	161	0.018628
IBGAMO2_v1_70013		Peptide ABC transporter substrate-binding protein	534	0.018409
IBGAMO2_v1_340042		Spermidine/putrescine ABC transporter substrate-binding protein	367	0.0177059
IBGAMO2_v1_90017		Peptidoglycan-binding protein	155	0.0171992
IBGAMO2_v1_720002		protein of unknown function	890	0.0170361
IBGAMO2_v1_680025		ABC transporter substrate-binding protein	638	0.0159305
IBGAMO2_v1_150025		exported protein of unknown function	1172	0.0149273
IBGAMO2_v1_120011		conserved exported protein of unknown function	330	0.0146421
IBGAMO2_v1_360041		Glycine/betaine ABC transporter substrate-binding protein	363	0.014229
IBGAMO2_v1_740024		conserved protein of unknown function	342	0.0141283
IBGAMO2_v1_90012	GlnA	glutamine synthetase	473	0.0130335
IBGAMO2_v1_530048		conserved exported protein of unknown function	317	0.0126145
IBGAMO2_v1_350034		putative spermidine/putrescine transport system substrate-binding protein	357	0.0126013
IBGAMO2_v1_50019		conserved exported protein of unknown function	344	0.0125931
IBGAMO2_v1_130037		Branched chain amino acid ABC transporter periplasmic substrate-binding protein	401	0.0124651
IBGAMO2_v1_470001		exported protein of unknown function	1830	0.011472
IBGAMO2_v1_220013		ABC transporter substrate-binding protein	567	0.0114604
IBGAMO2_v1_110035	TrxA	thioredoxin 1	113	0.0103214
IBGAMO2_v1_730005		Amino acid ABC transporter substrate-binding protein	408	0.009801
IBGAMO2_v1_170059		protein of unknown function	367	0.00953395
IBGAMO2_v1_580066	OpuC	Glycine betaine transporter periplasmic subunit	328	0.00914362
IBGAMO2_v1_660020	PotF	putrescine transporter subunit: periplasmic-binding component of ABC superfamily	366	0.00910476
IBGAMO2_v1_320001		Spermidine/putrescine ABC transporter substrate-binding protein	361	0.00830778
IBGAMO2_v1_100018		conserved protein of unknown function	127	0.00787167
IBGAMO2_v1_350041	UgpB	glycerol-3-phosphate transporter subunit ; periplasmic-binding component of ABC superfamily	438	0.00760808
IBGAMO2_v1_530036		Twin-arginine translocation pathway signal	538	0.00743273
IBGAMO2_v1_720001		exported protein of unknown function	1150	0.0073891
IBGAMO2_v1_210002	RplQ	50S ribosomal protein L17	168	0.0073011
IBGAMO2_v1_220026	Pnp	polynucleotide phosphorylase/polyadenylase	709	0.00728509
IBGAMO2_v1_150024		exported protein of unknown function	322	0.00724422
IBGAMO2_v1_800002		protein of unknown function	1064	0.00704677
IBGAMO2_v1_460018	AtpA	membrane-bound ATP synthase , F1 sector, alpha-subunit	546	0.00701867
IBGAMO2_v1_210014	RpsH	30S ribosomal subunit protein S8	132	0.00631125
IBGAMO2_v1_280004	YajC	Sec translocon accessory complex subunit YajC	116	0.00574542
IBGAMO2_v1_110039	RplS	50S ribosomal protein L19	117	0.00569631
IBGAMO2_v1_410019	HinT	purine nucleoside phosphoramidase	121	0.005508
IBGAMO2_v1_940003		exported protein of unknown function	432	0.00539963
IBGAMO2_v1_680027		exported protein of unknown function	615	0.0048766
IBGAMO2_v1_430009	Ndk	multifunctional nucleoside diphosphate kinase and apyrimidinic endonuclease and 3'-phosphodiesterase	144	0.00462825
IBGAMO2_v1_150013	Fda	Fructose-bisphosphate aldolase class 1	296	0.00450316
IBGAMO2_v1_270022		exported protein of unknown function	2333	0.00392796
IBGAMO2_v1_580033		Peptide ABC transporter substrate-binding protein	548	0.00364855
IBGAMO2_v1_610007		protein of unknown function	1834	0.00363396
IBGAMO2_v1_890006	GarD	fragment of (D)-galactarate dehydrogenase (part 2)	391	0.00340904
IBGAMO2_v1_460022	AtpG	F1 sector of membrane-bound ATP synthase, gamma subunit	298	0.00335471
IBGAMO2_v1_50025	AcuH	probable enoyl-CoA hydratase-isomerase	259	0.00321655
IBGAMO2_v1_780002		protein of unknown function	1797	0.00315247
IBGAMO2_v1_180011	GlyA	Serine hydroxymethyltransferase	425	0.00313632
IBGAMO2_v1_820008	Ssb	Single-stranded DNA-binding protein	160	0.00312407
IBGAMO2_v1_90005	AprA	Adenylylsulfate reductase subunit alpha	653	0.00306188
IBGAMO2_v1_270036		exported protein of unknown function	2539	0.00301866
IBGAMO2_v1_410046		Sodium:solute symporter	609	0.0030095
IBGAMO2_v1_160035		exported protein of unknown function	1760	0.00293473
IBGAMO2_v1_960001		exported protein of unknown function	877	0.00284978
IBGAMO2_v1_130047	Xsc	Sulfoacetaldehyde acetyltransferase	592	0.00281448
IBGAMO2_v1_490003	PurC	Phosphoribosylaminoimidazole-succinocarboxamide synthase	298	0.00279559
IBGAMO2_v1_680028		exported protein of unknown function	542	0.0027667
IBGAMO2_v1_390006		protein of unknown function	619	0.00269171
IBGAMO2_v1_840002		exported protein of unknown function	1634	0.00254922
IBGAMO2_v1_360024	Pal	Peptidoglycan-associated lipoprotein	200	0.00249926
IBGAMO2_v1_270038		protein of unknown function	1729	0.00240915
IBGAMO2_v1_210028		50S ribosomal subunit protein L3 (modular protein)	279	0.00238877
IBGAMO2_v1_820023		protein of unknown function	1191	0.00237825
IBGAMO2_v1_250032		protein of unknown function	1420	0.00234672
IBGAMO2_v1_410005	AceA	isocitrate lyase	435	0.00229817
IBGAMO2_v1_330026	DmdC	3-methylmercaptopropionyl-CoA dehydrogenase (fragment)	223	0.00224148
IBGAMO2_v1_740051		DNA polymerase III subunit beta	372	0.00223948
IBGAMO2_v1_570006	RpoB	DNA-directed RNA polymerase beta chain (Transcriptase beta chain) (RNA polymerase beta subunit)	1380	0.00217327
IBGAMO2_v1_180029	Aor	Tungsten-containing aldehyde ferredoxin oxidoreductase	619	0.00215337
IBGAMO2_v1_370001		protein of unknown function	3012	0.00210207
IBGAMO2_v1_250033		protein of unknown function	1207	0.00207063
IBGAMO2_v1_650007	Mcl	L-malyl-CoA/beta-methylmalyl-CoA lyase	323	0.00206337
IBGAMO2_v1_830001		protein of unknown function	1105	0.0019602
IBGAMO2_v1_330021	DddC	putative malonate-semialdehyde dehydrogenase	510	0.0019602
IBGAMO2_v1_580039		Branched-chain amino acid transport system substrate-binding protein	435	0.00191514
IBGAMO2_v1_280012		protein of unknown function	1671	0.00189451
IBGAMO2_v1_680030		exported protein of unknown function	267	0.0018721
IBGAMO2_v1_340041	PotA	Spermidine/putrescine import ATP-binding protein PotA	368	0.00181105
IBGAMO2_v1_460017	AtpH	ATP synthase subunit delta	186	0.00179158
IBGAMO2_v1_740028		Acetolactate synthase	582	0.0017177
IBGAMO2_v1_500001		exported protein of unknown function	3128	0.00170452
IBGAMO2_v1_840006		protein of unknown function	1019	0.0016351
IBGAMO2_v1_530005		exported protein of unknown function	1021	0.0016319
IBGAMO2_v1_190024		Thiol:disulfide interchange protein	213	0.00156448
IBGAMO2_v1_250020	AcuI	probable acrylyl-CoA reductase AcuI	332	0.00150558
IBGAMO2_v1_410031	RpsA	30S ribosomal subunit protein S1	569	0.00146412
IBGAMO2_v1_530002		exported protein of unknown function	1026	0.00146155
IBGAMO2_v1_350006		putative purine permease	457	0.00145835
IBGAMO2_v1_570009	RplA	50S ribosomal subunit protein L1	232	0.00143635
IBGAMO2_v1_220030	SerC	Phosphoserine aminotransferase	363	0.001377
IBGAMO2_v1_50004	FabG	3-oxoacyl-[acyl-carrier-protein] reductase	247	0.00134913
IBGAMO2_v1_130046	Ald	Alanine dehydrogenase	373	0.00134008
IBGAMO2_v1_530004		exported protein of unknown function	1012	0.00131713
IBGAMO2_v1_680006	HbpA	Heme-binding protein A	522	0.00127676
IBGAMO2_v1_430002	HisA	1-(5-phosphoribosyl)-5-[(5-phosphoribosylamino)methylideneamino] imidazole-4-carboxamide isomerase 2	267	0.00124807
IBGAMO2_v1_930001	GlsA	Glutaminase	538	0.00123879
IBGAMO2_v1_360025		putative Cell division coordinator CpoB	272	0.00122513
IBGAMO2_v1_760004		NAD-dependent malic enzyme	547	0.00121841
IBGAMO2_v1_580059	Fhs	Formate--tetrahydrofolate ligase	555	0.00120084
IBGAMO2_v1_180028		Pyridine nucleotide-disulfide oxidoreductase	417	0.00119868
IBGAMO2_v1_760018	ArgF	Ornithine carbamoyltransferase	289	0.00115306
IBGAMO2_v1_600004	Tsf	protein chain elongation factor EF-Ts	292	0.00114121
IBGAMO2_v1_100015		NADPH dependent quinone reductase	297	0.001122
IBGAMO2_v1_180036	HdrB	Heterodisulfide reductase	305	0.00109257
IBGAMO2_v1_530034		Amidinotransferase	307	0.00108545
IBGAMO2_v1_350024	ArgB	Acetylglutamate kinase	310	0.00107495
IBGAMO2_v1_490027		protein of unknown function	470	0.00106351
IBGAMO2_v1_220029	Hpr	Hydroxypyruvate reductase	321	0.00103811
IBGAMO2_v1_410026	RfaE	D-beta-D-heptose 7-phosphate kinase	323	0.00103168
IBGAMO2_v1_820018		protein of unknown function	1623	0.0010266
IBGAMO2_v1_750004	Mdh	malate dehydrogenase	330	0.0010098
IBGAMO2_v1_530006		exported protein of unknown function	1010	0.000989804
IBGAMO2_v1_130063	IlvC	acetohydroxy acid isomeroreductase and 2-dehydropantoate 2-reductase	339	0.000982991
IBGAMO2_v1_310018	FrmA	Alcohol dehydrogenase class 3 (Alcohol dehydrogenase class III) (S-(hydroxymethyl)glutathione dehydrogenase) (Glutathione-dependent formaldehyde dehydrogenase) (FDH) (FALDH)	370	0.000900633
IBGAMO2_v1_130036		putative 2-aminoethylphosphonate ABC transporter substrate-binding protein	381	0.00087463
IBGAMO2_v1_650011	MetC/MetB	Cystathionine beta-lyases/cystathionine gamma-synthases family (COG0626)	381	0.00087463
IBGAMO2_v1_610004	RecA	DNA strand exchange and recombination protein with protease and nuclease activity.	383	0.000870063
IBGAMO2_v1_160011		Amino acid/amide ABC transporter substrate-binding protein, HAAT family	408	0.00081675
IBGAMO2_v1_770001		exported protein of unknown function	1634	0.000815751
IBGAMO2_v1_80010		protein of unknown function	1235	0.000809476
IBGAMO2_v1_740029	Frc	formyl-CoA transferase, NAD(P)-binding	416	0.000801044
IBGAMO2_v1_40002		conserved exported protein of unknown function	865	0.000770483
IBGAMO2_v1_90013	HflK	Protein HflK	438	0.000760808
IBGAMO2_v1_310011		protein of unknown function	445	0.000748841
IBGAMO2_v1_820019		exported protein of unknown function	1574	0.000740991
IBGAMO2_v1_200037	Tpa	Taurine--pyruvate aminotransferase	463	0.000719728
IBGAMO2_v1_190011	AlgA	Alginate biosynthesis protein AlgA	470	0.000709009
IBGAMO2_v1_490028		protein of unknown function	474	0.000703026
IBGAMO2_v1_180038	QmoB	Heterodisulfide reductase	766	0.000652547
IBGAMO2_v1_570005		putative Acetylornithine deacetylase	1558	0.000641657
IBGAMO2_v1_110001		protein of unknown function	607	0.000548985
IBGAMO2_v1_650008	Acs	acetyl-CoA synthetase	647	0.000515045
IBGAMO2_v1_820014		Pyruvate oxidase	659	0.000505666
IBGAMO2_v1_850001		exported protein of unknown function	1883	0.000442424
IBGAMO2_v1_750005	AcnB	bifunctional aconitate hydratase 2 and 2-methylisocitrate dehydratase	871	0.000382588
IBGAMO2_v1_390023		exported protein of unknown function	1436	0.000232057
