## Supplementary Table 4 for "Taurine as a key intermediate for host-symbiont interaction in the tropical sponge *Ianthella basta*"

### Sheet: TableS4
Gene	Product	EC no.	Locus	Length in AA	BLASTp hits to functionally annotated homologs/or SwissProt/or other similarity metrics	ID	Ident % or Score	Notes	Expression	Locus	percent ID (%)	Locus	percent ID (%)	Comment	Reaction
Candidate genes for DMSP catabolic pathways and homologs in 'Ca. Taurinisymbion ianthellae' and two MAGs derived from Hexadella dedritifera and Hexadella cf. dedritifera:										Hexadella cf. dedritifera MAG H8_00018		Hexadella dedritifera MAG B06_00031
Transport
OpuB	glycine betaine/L-proline transport system permease	-	IBGAMO2_v1_580064	664	Pelagibacter ubique HTCC1062	Q4FL38	0.4533		N	NODE_530_length_4901_cov_35.934080_4	88.227	NODE_386_length_10503_cov_10.475490_4	88.191	COG4176: glycine betaine proline ABC transporter permease protein
OpuA	glycine betaine/l-proline transport ATP-binding protein	3.6.3.32	IBGAMO2_v1_580065	364	Pelagibacter ubique HTCC1062	Q4FL37	0.5964		N	NODE_530_length_4901_cov_35.934080_3	91.988	NODE_386_length_10503_cov_10.475490_3	88.757	COG4175: ABC-type proline/glycine betaine transport system, ATPase component	a quaternary amine[out] + ATP + H2O → a quaternary amine[in] + ADP + phosphate + H+
OpuC	Glycine betaine transporter periplasmic subunit	-	IBGAMO2_v1_580066	327	Pelagibacter ubique HTCC1062, ,	Q4FL33	0.5111		Y	NODE_530_length_4901_cov_35.934080_2	75.915	NODE_386_length_10503_cov_10.475490_2	76.22	The transporter in question (OpuAC) was the sixth most highly detected Pelagibacterales protein in a study of the Sargasso Sea metaproteome, and one of the most highly detected proteins in cultured Pelagibacter proteomes. This transporter, which is often annotated as a glycine betaine transporter, is likely responsible for Kiene’s observation (Aquat. Micro Ecol, 1998) that in seawater there is an…	This operon is syntenic to the same region in Pelagibacter ubique HTCC1062
OpuC	Glycine betaine/proline transport system substrate-binding protein (modular protein)	-	IBGAMO2_v1_580068	394	Pelagibacter ubique HTCC1062, ,	Q4FL33	0.4728		N	NODE_530_length_4901_cov_35.934080_2	66.242	NODE_386_length_10503_cov_10.475490_2	65.605	COG2113: ABC-type proline/glycine betaine transport systems, periplasmic components (65.15% AA ID with OpuAC above; same COG)
RbtB/SbtA	Glycine Betaine/Proline Betaine Transporter	-	IBGAMO2_v1_580028	567	Sulfitobacter sp. EE-36	ZP_00956088.1	0.4	(both shown to be functional in http://dx.doi.org/10.1007/s10533-011-9666-z)	N	NODE_75_length_14193_cov_32.666974_10	85.689	NODE_193_length_13467_cov_9.488779_15	87.57	COG1292: Choline-glycine betaine transporter; belongs to the BCCT transporter (TC 2.A.15) family. Although these “housekeeping” betaine transporters may be sufficient for the uptake of the DMSP substrate in these bacteria, SbtA, RbtA and RbtB were not as effective as the Halomonas or Marinomonas DddT transporters
					Roseovarius nubinhibens ISM	A3SRA9	0.49
Demethylation
dmdA	putative Dimethylsulfonioproprionate demethylase DmdA	(2.1.1.269)	IBGAMO2_v1_560008	366	Pelagibacter ubique HTCC1062	Q4FP21	0.3696		N	NODE_390_length_5479_cov_27.691411_7	81.792	NODE_2342_length_5380_cov_8.854194_4	74.932		dimethylsulfoniopropanoate + a tetrahydrofolate → 3-(methylsulfanyl)propanoate (MMPA) + a 5-methyltetrahydrofolate + H+
					Ruegeria pomeroyi DSS-3	Q5LS57	0.3966
dmdB	possible 3-methylmercaptopropionyl-CoA ligase	(6.2.1.44)	IBGAMO2_v1_580027	552	Pelagibacter ubique HTCC1062	Q4FP19	0.51		N	NODE_119_length_10154_cov_32.728193_12	83.764	NODE_193_length_13467_cov_9.488779_13	82.714	The DmdB enzymes characterized thus far show activity with a wide range of substrates, mostly with small to medium chain length fatty acids and their CoA derivatives (Reisch et al., 2011b; Bullock et al., 2014)	3-(methylmercapto/methylsulfanyl)propanoate (MMPA) + ATP + coenzyme A → 3-(methylsulfanyl)propanoyl-CoA + AMP + diphosphate
					Ruegeria pomeroyi DSS-3	Q5LRT0	0.3346					NODE_194_length_13428_cov_9.467852_9	53.16
dmdC	3-methylmercaptopropionyl-CoA dehydrogenase (fragment)	1.3.8.-	IBGAMO2_v1_330026	222	Pelagibacter ubique HTCC1062	Q4FP18	0.45		Y	NODE_12_length_30133_cov_33.911266_19	85.321	NODE_121_length_15872_cov_10.412667_14	83.945	This gene is a fragment but full length 100% identical copies exist in the other bins; the DmdC enzymes characterized thus far show activity with a wide range of substrates, mostly with small to medium chain length fatty acids and their CoA derivatives (Reisch et al., 2011b; Bullock et al., 2014)	3-(methylsulfanyl)propanoyl-CoA (MMPA-CoA) + an oxidized electron-transfer flavoprotein + H+ → 3-(methylthio/methylsulfanyl)acryloyl-CoA (MTA-CoA) + a reduced electron-transfer flavoprotein
					Ruegeria pomeroyi DSS-3	Q5LLW7	0.5023
acuH	probable enoyl-CoA hydratase-isomerase	4.2.1.17	IBGAMO2_v1_50025	258	Ruegeria lacuscaerulensis ITI-1157	D0CR34	0.66	https://doi.org/10.3389/fmicb.2017.02034	Y	NODE_6437_length_2136_cov_32.905780_2	88.281	NODE_569_length_9166_cov_8.352487_2	85.714	An ortholog of DmdD has been identified in the DmdD negative R. lacuscaerulensis as well as in R. pomeroyi (Reisch et al., 2011b). This enzyme, now designated AcuH for acrylate utilization hydratase, is an ECH with high activity toward acryloyl-CoA and crotonyl-CoA, but also displays activity toward MTA-CoA.	MTA-CoA + 2 H2O → HS-CoA + CO2 + Acetaldehyde + Methanethiol
					Ruegeria pomeroyi DSS-3	Q5LWT8	0.62
					Roseovarius nubinhibens ISM	A3SKA6	0.58
dmdD	crotonobetainyl CoA hydratase / methylthioacryloyl-CoA hydratase	4.2.1.-	IBGAMO2_v1_100006	260	Ruegeria pomeroyi DSS-3	Q5LLW6	0.33		N	NODE_423_length_5327_cov_30.811238_4	90.038	NODE_515_length_9440_cov_11.265175_4	87.739	While DmdD is highly efficient at catalyzing the hydration of MTA-CoA, it is not widely distributed (Reisch et al., 2011b). DmdD is absent from the majority of marine bacteria that utilize the demethylation pathway, i.e., possess DmdA	MTA-CoA + 2 H2O → HS-CoA + CO2 + Acetaldehyde + Methanethiol
metC/metB	cystathionine beta-lyase (cystathionionine-gamma-synthetase homolgue)	2.5.1.48	IBGAMO2_v1_650011	380	Escherichia coli strain K12,	P00935	0.39	Methionine-gamma-lyase- seed sequence in (Sun et al. 2016)	Y	NODE_149_length_8256_cov_32.525492_1	87.927	NODE_57_length_20355_cov_7.550948_6	86.614	Cystathionine beta-lyases/cystathionine gamma-synthases family (COG0626)	O-succinyl-L-homoserine( or H2S) + methanethiol → L-methionine + succinate (or homocysteine) + H+
					Caulobacter vibrioides CB15	Q9A3N4	0.47
metZ	O-succinylhomoserine sulfhydrylase	2.5.1.-	IBGAMO2_v1_120001	394	Pseudomonas aeruginosa PAO1	P55218	0.5938	doi: 10.1038/nchembio.1087	N	NODE_103_length_11089_cov_34.991918_9	84.557	NODE_49_length_21310_cov_9.872189_1	83.149	Cystathionine beta-lyases/cystathionine gamma-synthases family (COG0626)	O-acetyl-L-homoserine + methanethiol → L-methionine + acetate
					Rhodospirillum rubrum S1	Q2RWB7	0.36
metY	O-acetyl-L-homoserine sulfhydrylase	2.5.1.49	IBGAMO2_v1_650005	433	Leptospira meyeri	P94890	0.4816	doi: 10.1038/nchembio.1087	N	NODE_2592_length_2955_cov_33.710215_3	90.977	NODE_214_length_12935_cov_7.584762_2	90.046	COG2873: O-acetylhomoserine sulfhydrylase	O-acetyl-L-homoserine + methanethiol → L-methionine + acetate
					Rhodospirillum rubrum S1	Q2RWB7	0.44
Cleavage
dddP	Dimethlysulfonioproprionate lyase	4.4.1.3	IBGAMO2_v1_100005	412	Roseovarius nubinhibens ISM	A3SK19	0.4026	10.1371/journal.pone.0103128	N	NODE_423_length_5327_cov_30.811238_3	87.409	NODE_515_length_9440_cov_11.265175_3	85.472		DMSP → DMS + acrylate
					Roseobacter denitrificans OCh 114	Q166H0	0.3886
prpE	Propionyl-CoA synthetase	6.2.1.17	IBGAMO2_v1_50026	638	Ruegeria pomeroyi DSS-3	Q5LPB4	0.66		N	#N/A	#N/A	NODE_569_length_9166_cov_8.352487_3	87.304		ATP + acrylate + CoA → AMP + PPi + acryloyl-CoA
acuH	probable enoyl-CoA hydratase-isomerase	4.2.1.17	IBGAMO2_v1_50025	258	Ruegeria lacuscaerulensis ITI-1157	D0CR34	0.66	https://doi.org/10.3389/fmicb.2017.02034	Y	NODE_6437_length_2136_cov_32.905780_2	88.281	NODE_569_length_9166_cov_8.352487_2	85.714	An ortholog of DmdD has been identified in the DmdD negative R. lacuscaerulensis as well as in R. pomeroyi (Reisch et al., 2011b). This enzyme, now designated AcuH for acrylate utilization hydratase, is an ECH with high activity toward acryloyl-CoA and crotonyl-CoA, but also displays activity toward MTA-CoA.	Acryloyl-CoA + 2 H2O → 3-hydroxypropionyl-CoA
					Ruegeria pomeroyi DSS-3	Q5LWT8	0.62
					Roseovarius nubinhibens ISM,	A3SKA6	0.58
acuI	Acrylyl-CoA reductase	1.3.1.84	IBGAMO2_v1_250020	331	Ruegeria pomeroyi DSS-3	Q5LPB4	0.43		Y	NODE_139_length_8809_cov_29.256871_1	85.627	NODE_1259_length_6771_cov_13.562950_4	83.792		Acrylyl-CoA + NADPH → Propanoyl-CoA + NADP(+)
					Escherichia coli K12	P26646	0.4414
					Rhodobacter sphaeroides DSM 158	Q3J6K9	0.4198
					Halomonas sp. HTNK1	C8YX93	0.4365
acuN	Acetyl-CoA:oxalate CoA-transferase (acrylate-CoA transferase)	-	IBGAMO2_v1_740064	387	Halomonas sp. HTNK1	C8YX88	0.4961		N	NODE_64_length_15732_cov_34.220505_1	77.69	#N/A	#N/A	The AcuN of Halomonas HTNK1 belongs to the Class III acyl-CoA transferase superfam-ily (Pfam ID: PF02515) ; AcuN first transfers CoA from anacyl-CoA donor to acrylate to produce acryloyl-CoA	Acrylate + Acyl-CoA → Acryloyl-CoA (acuN - step 1)
					Alcaligenes faecalis	E7DDH8	0.52
acuK	acryloyl-CoA hydratase	-	IBGAMO2_v1_50025	258	Halomonas sp. HTNK1 (acuK)	C8YX87	0.5336	closest hit is to acuH homologue above	Y	NODE_6437_length_2136_cov_32.905780_2	88.281	NODE_569_length_9166_cov_8.352487_2	85.714	AcuK acts as an acryloyl-CoA hydratase to produce 3HP-CoA, which would serve as the acyl-CoA donor for AcuN to produce 3-HP (Todd et al., 2010); belongs to the crotonase superfamily (Pfam ID:PF00378)	Acryloyl-CoA + 2 H2O → 3-hydroxypropanoate + coenzyme A + H+ (acuK - step 2)
					Alcaligenes faecalis (acuK)	E7DDH9	0.59
dddA	possible 3-hydroxypropionate dehydrogenase/ Alcohol dehydrogenase [acceptor]	1.1.99.-	IBGAMO2_v1_50030	545	Alcaligenes faecalis M3A	E7DDH7	0.51		N	#N/A	#N/A	#N/A	#N/A		3-hydroxypropanoate + NAD+ → 3-oxopropanoate(aka malonate semialdehyde) + NADH + H+
					Halomonas sp. HTNK1	C8YX89	0.51
dddC	Malonate-semialdehyde dehydrogenase	1.2.1.-	IBGAMO2_v1_330021	509	Halomonas sp. HTNK1	C8YX90	0.5594		Y	NODE_12_length_30133_cov_33.911266_17	86.863	NODE_36_length_24075_cov_12.565983_3	87.647		2-methyl-3-oxopropanoate (or 3-oxopropanate) + CoA + H(2)O + NAD(+) → propanoyl-CoA (to acetyl-CoA) + HCO(3)(-) + NADH
					Coxiella burnetii Dugway 5J108-111	A9KCL6	0.56
					Bacillus thuringiensis str. Al Hakam	A0RDW1	0.47
tmm	putative trimethylamine (TMA) monooxygenase/Flavin-containing monooxygenase	-	IBGAMO2_v1_410011		Ruegeria pomeroyi DSS-3	Q5LT63	0.63	both shown functional for DMS oxidation in doi:10.1111/1462-2920.13354 and references therein	N	NODE_35_length_21927_cov_33.154096_22	89.462	NODE_76_length_18355_cov_8.506299_13	87.892	oxidation of DMS by Tmm does not result in any net gain of electrons or reducing equivalents. NADH cannot replace NADPH	DMS + NADPH + O2 → DMSO + NADP + H2O
					Methylocella silvestris BL2	B8EIZ	0.63
THF-pathway
metF	Methylenetetrahydrofolate reductase	1.5.1.20	IBGAMO2_v1_530081	291	Moorella thermoacetica JCM 9320	Q2RJ84	0.37	doi: 10.1128/JB.01839-14	N	NODE_8_length_37516_cov_31.149470_22	85.816	NODE_190_length_13535_cov_8.587079_11	81.315	oxidation of 5-methy-THF (2H+)	5-methyltetrahydrofolate + NAD(P)(+) → 5,10-methylenetetrahydrofolate + NAD(P)H
			IBGAMO2_v1_390011	310	Bacillus subtilis 168	O06745	0.345
metH	Methionine synthase I	2.1.1.13	IBGAMO2_v1_170040	403	Methionine synthase I (cobalamin-dependent), methyltransferase domain	COG0646	305	:	N	NODE_43_length_18462_cov_32.107751_1	81.818	NODE_6316_length_3516_cov_8.005268_1	81.657	A gain of one carbon molecule from 5-methyl-THF to form methionine	5-methyltetrahydrofolate + L-homocysteine → tetrahydrofolate + L-methionine (B12-dependent)
folD	bifunctional 5,10-methylene-tetrahydrofolate dehydrogenase and 5,10-methylene-tetrahydrofolate cyclohydrolase	1.5.1.5 / 3.5.4.9	IBGAMO2_v1_170042	305	Paracoccus denitrificans (strain Pd 1222)	A1B5A7	64.9		N	NODE_486_length_5063_cov_30.208183_1	78.618	NODE_974_length_7467_cov_9.918295_5	78.912	oxidation	5,10-methylenetetrahydrofolate + NADP(+) → 5,10-methenyltetrahydrofolate + NADPH (1) 5,10-methenyltetrahydrofolate + H(2)O → 10-formyltetrahydrofolate + H+ (2)
					5,10-methylene-tetrahydrofolate dehydrogenase/Methenyl tetrahydrofolate cyclohydrolase	COG0190	293
fhs	Formate--tetrahydrofolate ligase	6.3.4.3	IBGAMO2_v1_580059	554	Ruegeria pomeroyi DSS-3	Q5LNV0	0.6986		Y	NODE_252_length_6513_cov_30.366532_3	88.669	NODE_194_length_13428_cov_9.467852_2	89.55	oxidation	ADP + phosphate + 10-formyltetrahydrofolate → ATP + formate + tetrahydrofolate
					Granulibacter bethesdensis CGDNIH1	Q0BW57	0.6829
fdh	putative formate dehydrogenase	1.17.1.9	IBGAMO2_v1_160020	919	M. jannaschii JAL-1	P61159	0.4205		N	NODE_17_length_26775_cov_31.503259_12	87.935	NODE_546_length_9234_cov_7.135194_4	86.162	oxidation	Formate + NAD(+) → CO2 + NADH
					Methanobacterium formicicum	P06131	0.3954
glyA	Serine hydroxymethyltransferase	2.1.2.1	IBGAMO2_v1_180011	424	P. thermopropionicum SI	A5CYB7	0.545		Y	#N/A	#N/A	NODE_170_length_14030_cov_10.805542_5	92.344	5, 10-methyl-THF regeneration or as carbon carrier (methyl-group acceptor) in serine C-1 assimilation in opposite direction	5,10-methylenetetrahydrofolate + glycine + H(2)O <=> tetrahydrofolate + L-serine
					Symbiobact. thermophilum strain T	Q67N41	0.5353
gcvP	glycine dehydrogenase (decarboxylating), PLP-dependent, subunit (protein P) of glycine cleavage complex	1.4.4.2	IBGAMO2_v1_380005	953	Nostoc punctiforme PCC 73102	B2J427	0.5772		N	NODE_62_length_16211_cov_27.662204_10	87.395	NODE_133_length_15462_cov_8.537720_12	86.164	5, 10-methyl-THF regeneration with ammonium and CO2 generation. A component, with EC 1.4.4.2, glycine dehydrogenase (decarboxylating) and EC 1.8.1.4, dihydrolipoyl dehydrogenanse, of the glycine cleavage system, formerly known as glycine synthase. The glycine cleavage system is composed of four components that only loosely associate: the P protein ( EC 1.4.4.2), the T protein ( EC 2.1.2.10), the …	glycine + a tetrahydrofolate + NAD+ → a 5,10-methylenetetrahydrofolate + ammonium + CO2 + NADH
					Pseudomonas aeruginosa PAO1	Q9I137	0.5842
gcvH	glycine cleavage complex lipoylprotein	-	IBGAMO2_v1_380006	124	Escherichia coli O7:K1 IAI39	B7NHW5	0.5714		N	NODE_62_length_16211_cov_27.662204_11	88	NODE_133_length_15462_cov_8.537720_13	87.2
					Rhodospirillum rubrum S1,	Q2RPV0	0.6
gcvT	Glycine cleavage system protein T	2.1.2.10	IBGAMO2_v1_380007	371	Glycine cleavage system T protein (aminomethyltransferase)	COG0404	371		N	NODE_62_length_16211_cov_27.662204_12	83.11	NODE_252_length_12174_cov_9.853913_1	73.764
lpd	Dihydrolipoyl dehydrogenase	1.8.1.4	IBGAMO2_v1_530017	475	Pseudomonas fluorescens	P14218	0.5506		N	NODE_11_length_32554_cov_31.325092_13	83.333	NODE_48_length_21357_cov_9.162527_8	77.092
			IBGAMO2_v1_270002	475	Escherichia coli (strain K12)	P0A9P0	0.5621			NODE_4480_length_2432_cov_30.721868_2	84.255	NODE_2351_length_5369_cov_9.823150_2	83.439
C-1 assimilation via serine
glyA	Serine hydroxymethyltransferase	2.1.2.1	IBGAMO2_v1_180011	424	P. thermopropionicum SI	A5CYB7	0.545		Y	#N/A	#N/A	NODE_170_length_14030_cov_10.805542_5	92.344	5, 10-methyl-THF regeneration or as carbon carrier (methyl-group acceptor) in serine C-1 assimilation in opposite direction	5,10-methylenetetrahydrofolate + glycine + H(2)O → tetrahydrofolate + L-serine
					Symbiobact. thermophilum strain T	Q67N41	0.5353
spa/agxt/sga	serine-pyruvate transaminase / Alanine-glyoxylate transaminase / serine-glyoxylate transaminase	2.6.1.51 / 2.6.1.44 / 2.6.1.45	IBGAMO2_v1_650006	393	alanine-glyoxylate transaminase / serine-glyoxylate transaminase / serine-pyruvate transaminase	K00830	536.9		N	NODE_149_length_8256_cov_32.525492_7	82.995	NODE_11405_length_2589_cov_8.968675_2	83.019	3rd pathway is the specified gene specific for this reaction	L-serine + pyruvate → 3-hydroxypyruvate + L-alanine (1) L-alanine + glyoxylate → pyruvate + glycine (2) L-serine + glyoxylate → 3-hydroxypyruvate + glycine (3)
hpr	Hydroxypyruvate reductase	1.1.1.81	IBGAMO2_v1_220029	320	Thermotoga maritima MSB8	Q9X1C1	0.4103		Y	NODE_52_length_16840_cov_30.989620_8 NODE_1138_length_3863_cov_28.125726_4	85.047 79.355	NODE_118_length_16041_cov_9.556392_4 NODE_15096_length_2184_cov_8.233094_3	81.191 79.677		hydroxypyruvate + NAD(P)H → D-glycerate + NAD(P)(+)
			IBGAMO2_v1_600011	309	S. schwarzengrund CVM19633	B4TSP5	0.439		N
gckA	putative 2-phosphoglycerate kinase	2.7.1.165	IBGAMO2_v1_290012	341	Pyrococcus furiosus Vc1	Q8U4K7	0.3268		N	NODE_2562_length_2964_cov_24.911327_1 NODE_4696_length_2393_cov_33.028066_1	86.911 91.429	NODE_1173_length_6975_cov_8.003781_6	89.443		ATP + D-glycerate → ADP + 2-phospho-D-glycerate
					Methanopyrus kandleri AV19	Q8TGY9	0.3368
gpmA/gpml	putative phosphoglycerate mutase / Phosphoglycerate mutase (2,3-diphosphoglycerate-independent)	5.4.2.11	IBGAMO2_v1_490036	197	Azorhizobium caulinodans ORS 571	A8IGZ9	0.3333		N	NODE_62_length_16211_cov_27.662204_4 NODE_12_length_30133_cov_33.911266_29	80.711 84.871	NODE_133_length_15462_cov_8.537720_6 NODE_125_length_15767_cov_10.433431_8	80.102 83.456		2-phospho-D-glycerate → 3-phospho-D-glycerate
		5.4.2.12	IBGAMO2_v1_190016	542	Leptospira interrogan ser. Lai strain 56601	P58173	0.4936		N
eno	2-phosphoglycerate dehydratase/ Enolase	4.2.1.11	IBGAMO2_v1_220049	444	Chromo. salexigens BAA-138	Q1QZX7	0.6424		N	NODE_404_length_5418_cov_31.963303_5	88.27	NODE_625_length_8795_cov_8.969641_5	85.912		2-phospho-D-glycerate → phosphoenolpyruvate + H(2)O
ppc	Phosphoenolpyruvate carboxylase	4.1.1.31	(IBGAMO1_v1_1070001)	896	Pseudomonas aeruginosa PA7,	A6V1A0	0.5344		N	#N/A	#N/A	#N/A	#N/A	Not found in this bin but another one	H2O + phosphoenolpyruvate + HCO3- → Phosphate + oxaloacetate
mdh	Malate dehydrogenase	1.1.1.37	IBGAMO2_v1_750004	329	Alkalilimnicola ehrlichii MLHE-1,	Q0ABE6	0.7234		Y	NODE_22_length_24843_cov_33.059880_12	75.758	NODE_64_length_19501_cov_9.567364_10	76.061	TCA cycle enzyme	oxaloacetate + NADH → (S)-malate + NAD(+)
mtkA	Malate--CoA ligase subunit beta / Succinate--CoA ligase [ADP-forming] subunit beta	6.2.1.5 / 6.2.1.9	IBGAMO2_v1_350011	393	Magnet. magneticum AMB-1	Q2W063	0.6418		N	NODE_21_length_25052_cov_28.763844_7	79.592	NODE_89_length_17664_cov_8.245488_13	81.519		ATP + malate + CoA = ADP + phosphate + malyl-CoA
					Methylobacterium extorquens AM1 , (mtkA)	P53595	0.59			NODE_149_length_8256_cov_32.525492_5	51.813	NODE_57_length_20355_cov_7.550948_2	52.564
mtkB	Malate--CoA ligase subunit alpha / Succinate--CoA ligase [ADP-forming] subunit alpha	6.2.1.4 / 6.2.1.9	IBGAMO2_v1_350012	290	Rickettsia felis VR-1525	Q4ULQ8	0.7544		N	NODE_21_length_25052_cov_28.763844_6, NODE_125_length_9222_cov_31.764024_8	91.41 / 61.94	NODE_89_length_17664_cov_8.245488_14, NODE_458_length_9834_cov_9.771751_7	90.03 / 59.11
					Methylobacterium extorquens AM1, (mtkB)	P53595	0.52			NODE_149_length_8256_cov_32.525492_4	54.671	NODE_57_length_20355_cov_7.550948_3	54.671
mcl	L-malyl-CoA/beta-methylmalyl-CoA lyase	4.1.3.24	IBGAMO2_v1_650007	322	Rhodobacter sphaeroides KD131	B9KLE8	0.4734	doi: 10.1128/JB.01267-09	Y	NODE_149_length_8256_cov_32.525492_6	79.195	NODE_11405_length_2589_cov_8.968675_3	75.824	key enzyme in pathway	(S)-malyl-CoA <=> acetyl-CoA + glyoxylate
aceA	isocitrate lyase	4.1.3.1	IBGAMO2_v1_410005	434	Salmonella typhimurium LT2	P51066	0.7413		Y	NODE_35_length_21927_cov_33.154096_16	94.023	NODE_76_length_18355_cov_8.506299_7	91.724	glyoxylate bypass enzyme	acetyl-CoA + 2 H2O <=> coA + 5H + glyoxylate
spa/agxt/sga	serine-pyruvate transaminase / Alanine-glyoxylate transaminase / serine-glyoxylate transaminase	2.6.1.51 / 2.6.1.44 / 2.6.1.45	IBGAMO2_v1_650006	393	alanine-glyoxylate transaminase / serine-glyoxylate transaminase / serine-pyruvate transaminase	K00830	536.9		N	NODE_149_length_8256_cov_32.525492_7	82.995	NODE_11405_length_2589_cov_8.968675_2	83.019	3rd pathway is the specified gene specific for this reaction/ same gene as above	L-alanine + glyoxylate → pyruvate + glycine (2) L-serine + glyoxylate → 3-hydroxypyruvate + glycine (3)
