## Supplementary Table 5 for "Taurine as a key intermediate for host-symbiont interaction in the tropical sponge *Ianthella basta*"

### Sheet: TableS5
Table S5. Transport-related capabilities assigned to the I. basta γ-symbiont MAG.
Cells in light pink reflect transport-capabilities related to the transport of amino acids, polyamines, petpides and other N-containing compounds
Cells in light blue reflect transport-capabilities related to the transport of carbohdrates, carboxylates, sugars, and lipids
Cells in yellow reflect transport-capabilities related to the transport of sulfur compounds
Label	Gene	Product	COG Score	COG ID	COG Function	IP ID	IP Description	Comment
IBGAMO2_v1_100016		putative Permease	285	COG0697	Permeases of the drug/metabolite transporter (DMT) superfamily	IPR000620	EamA domain	2.A.7 The Drug/Metabolite Transporter (DMT) Superfamily; One of these prokaryotic proteins, YdeD, is functionally characterized and exports cysteine metabolites in E. coli. Another, RhtA of E. coli, exports threonine and homoserine (may export other amino acids including proline, serine, cysteine, histidine and several amino acid analogues, based on resistance phenotypes (Livshits et al., 2003))
IBGAMO2_v1_110008		protein of unknown function	35	COG0477	Permeases of the major facilitator superfamily
IBGAMO2_v1_120006	atm	ATM1-type heavy metal exporter	586	COG5265	ABC-type transport system involved in Fe-S cluster assembly, permease and ATPase components	IPR036640	ABC transporter type 1, transmembrane domain superfamily
IBGAMO2_v1_120009		C4-dicarboxylate ABC transporter	853	COG4666	TRAP-type uncharacterized transport system, fused permease components	IPR011853	TRAP C4-dicarboxylate transport system permease, fused DctM-DctQ
IBGAMO2_v1_120011	_	conserved exported protein of unknown function	329	COG2358	TRAP-type uncharacterized transport system, periplasmic component	IPR011852	TRAP transporter solute receptor, TAXI family	Expressed
IBGAMO2_v1_130009		Ammonium transporter	425	COG0004	Ammonia permease
IBGAMO2_v1_130022		ABC transporter	507	COG3845	ABC-type uncharacterized transport systems, ATPase components	IPR003439	ABC transporter-like
IBGAMO2_v1_130023	_	Sugar ABC transporter permease	351	COG4603	ABC-type uncharacterized transport system, permease component	IPR001851	ABC transporter, permease
IBGAMO2_v1_130024	tsgC	putative glucose ABC transporter permease protein TsgC13	305	COG1079	Uncharacterized ABC-type transport system, permease component	IPR001851	ABC transporter, permease
IBGAMO2_v1_130025	_	Purine-binding protein BAB2_0673	360	COG1744	Uncharacterized ABC-type transport system, periplasmic component/surface lipoprotein	IPR003760	ABC transporter substrate-binding protein PnrA-like
IBGAMO2_v1_130035		conserved membrane protein of unknown function	516	COG1283	Na+/phosphate symporter
IBGAMO2_v1_130036	_	putative 2-aminoethylphosphonate ABC transporter substrate-binding protein	336	COG1840	ABC-type Fe3+ transport system, periplasmic component	IPR017663	ABC transport system, 1-aminoethylphosphonate-binding protein, putative	Expressed
IBGAMO2_v1_130037		Branched chain amino acid ABC transporter periplasmic substrate-binding protein	400	COG0683	ABC-type branched-chain amino acid transport systems, periplasmic component
IBGAMO2_v1_130038	_	Branched-chain amino acid transport system permease protein	481	COG4177	ABC-type branched-chain amino acid transport system, permease component	IPR001851	ABC transporter, permease
IBGAMO2_v1_130039	_	Branched-chain amino acid ABC transporter permease	333	COG0559	Branched-chain amino acid ABC-type transport system, permease components	IPR001851	ABC transporter, permease
IBGAMO2_v1_130040	livF	leucine/isoleucine/valine transporter subunit ; ATP-binding component of ABC superfamily	234	COG0410	ABC-type branched-chain amino acid transport systems, ATPase component	IPR003439	ABC transporter-like
IBGAMO2_v1_130041	_	Branched-chain amino acid transport system ATP-binding protein	255	COG0411	ABC-type branched-chain amino acid transport systems, ATPase component	IPR032823	Branched-chain amino acid ATP-binding cassette transporter, C-terminal
IBGAMO2_v1_130050		conserved membrane protein of unknown function	334	COG0628	Predicted permease
IBGAMO2_v1_130052		conserved protein of unknown function	126	COG1126	ABC-type polar amino acid transport system, ATPase component
IBGAMO2_v1_130058		putative Phosphonate utilization protein	278	COG0697	Permeases of the drug/metabolite transporter (DMT) superfamily	IPR000620	EamA domain
IBGAMO2_v1_130066		protein of unknown function	48	COG3840	ABC-type thiamine transport system, ATPase component
IBGAMO2_v1_140020		TRAP dicarboxylate transporter, DctM subunit	422	COG1593	TRAP-type C4-dicarboxylate transport system, large permease component	IPR004681	TRAP transporter large membrane protein DctM
IBGAMO2_v1_140021	_	putative small integral membrane tranport protein	36	COG3090	TRAP-type C4-dicarboxylate transport system, small permease component	IPR007387	TRAPtransporter, small membrane protein DctQ
IBGAMO2_v1_140022	_	C4-dicarboxylate-binding periplasmic protein	329	COG1638	TRAP-type C4-dicarboxylate transport system, periplasmic component	IPR038404	TRAP transporter solute receptor DctP superfamily
IBGAMO2_v1_150001		ABC transporter ATP-binding protein	217	COG0411	ABC-type branched-chain amino acid transport systems, ATPase component	IPR032823	Branched-chain amino acid ATP-binding cassette transporter, C-terminal
IBGAMO2_v1_150002	_	ABC transporter ATP-binding protein	245	COG0410	ABC-type branched-chain amino acid transport systems, ATPase component	IPR003439	ABC transporter-like
IBGAMO2_v1_150003		conserved membrane protein of unknown function	295	COG0697	Permeases of the drug/metabolite transporter (DMT) superfamily	IPR000620	EamA domain	2.A.7 The Drug/Metabolite Transporter (DMT) Superfamily; One of these prokaryotic proteins, YdeD, is functionally characterized and exports cysteine metabolites in E. coli. Another, RhtA of E. coli, exports threonine and homoserine (may export other amino acids including proline, serine, cysteine, histidine and several amino acid analogues, based on resistance phenotypes (Livshits et al., 2003))
IBGAMO2_v1_150006	tauC	taurine transporter subunit ; membrane component of ABC superfamily	273	COG0600	ABC-type nitrate/sulfonate/bicarbonate transport system, permease component	IPR000515	ABC transporter type 1, transmembrane domain MetI-like
IBGAMO2_v1_150007	tauB	taurine transporter subunit ; ATP-binding component of ABC superfamily	261	COG4525	ABC-type taurine transport system, ATPase component	IPR003439	ABC transporter-like
IBGAMO2_v1_150008	tauA	Taurine-binding periplasmic protein	322	COG4521	ABC-type taurine transport system, periplasmic component	IPR010068	Taurine ABC transporter, substrate-binding protein TauA
IBGAMO2_v1_160007		ABC transporter ATP-binding protein	234	COG0410	ABC-type branched-chain amino acid transport systems, ATPase component	IPR003439	ABC transporter-like
IBGAMO2_v1_160008	braF	High-affinity branched-chain amino acid transport ATP-binding protein BraF	246	COG0411	ABC-type branched-chain amino acid transport systems, ATPase component	IPR032823	Branched-chain amino acid ATP-binding cassette transporter, C-terminal
IBGAMO2_v1_160009	_	ABC transporter permease	302	COG4177	ABC-type branched-chain amino acid transport system, permease component	IPR001851	ABC transporter, permease
IBGAMO2_v1_160010	_	Amino acid/amide ABC transporter membrane protein 1, HAAT family	308	COG0559	Branched-chain amino acid ABC-type transport system, permease components	IPR001851	ABC transporter, permease
IBGAMO2_v1_160011		Amino acid/amide ABC transporter substrate-binding protein, HAAT family	386	COG0683	ABC-type branched-chain amino acid transport systems, periplasmic component			Expressed
IBGAMO2_v1_160012	_	Nucleobase:cation symporter-1, NCS1 family	471	COG1953	Cytosine/uracil/thiamine/allantoin permeases	IPR038271	Purine-cytosine permease superfamily
IBGAMO2_v1_160016		Permease of the drug/metabolite transporter superfamily protein	296	COG0697	Permeases of the drug/metabolite transporter (DMT) superfamily	IPR000620	EamA domain	possible amino-acid metabolite efflux pump (O-acetylserine, cysteine, asparagine, glutamine)
IBGAMO2_v1_160017		Potassium transporter TrkA	590	COG0471	Di- and tricarboxylate transporters	IPR006037	Regulator of K+ conductance, C-terminal
IBGAMO2_v1_170012	trkH	potassium transporter				IPR004772	TrkH potassium transport family
IBGAMO2_v1_170013	trkA	NAD-binding component of TrK potassiumtransporter				IPR006037	Regulator of K+ conductance, C-terminal
IBGAMO2_v1_170034		putative Lactate permease	446	COG1620	L-lactate permease
IBGAMO2_v1_180005		Transporter, MFS superfamily protein	383	COG0477	Permeases of the major facilitator superfamily	IPR020846	Major facilitator superfamily domain
IBGAMO2_v1_200004		Permease of the drug/metabolite transporter (DMT) superfamily	305	COG0697	Permeases of the drug/metabolite transporter (DMT) superfamily	IPR000620	EamA domain	possible S-adenosylmethionine uptake transporter
IBGAMO2_v1_200044		Peptide/nickel transport system ATP-binding protein	538	COG1123	ATPase components of various ABC-type transport systems, contain duplicated ATPase
IBGAMO2_v1_200044	_	Peptide/nickel transport system ATP-binding protein				IPR013563	Oligopeptide/dipeptide ABC transporter, C-terminal
IBGAMO2_v1_200045		Peptide/nickel transport system permease protein	283	COG1173	ABC-type dipeptide/oligopeptide/nickel transport systems, permease components
IBGAMO2_v1_200045	_	Peptide/nickel transport system permease protein				IPR000515	ABC transporter type 1, transmembrane domain MetI-like
IBGAMO2_v1_200046		Peptide/nickel transport system permease protein	318	COG0601	ABC-type dipeptide/oligopeptide/nickel transport systems, permease components
IBGAMO2_v1_200046	_	Peptide/nickel transport system permease protein				IPR000515	ABC transporter type 1, transmembrane domain MetI-like
IBGAMO2_v1_220013		ABC transporter substrate-binding protein	545	COG0747	ABC-type dipeptide transport system, periplasmic component			Expressed
IBGAMO2_v1_220013	_	ABC transporter substrate-binding protein				IPR030678	Peptide/nickel binding protein, MppA-type
IBGAMO2_v1_220014		ABC transporter permease	311	COG0601	ABC-type dipeptide/oligopeptide/nickel transport systems, permease components
IBGAMO2_v1_220014	_	ABC transporter permease				IPR000515	ABC transporter type 1, transmembrane domain MetI-like
IBGAMO2_v1_220015		ABC transporter permease	295	COG1173	ABC-type dipeptide/oligopeptide/nickel transport systems, permease components
IBGAMO2_v1_220015	_	ABC transporter permease				IPR000515	ABC transporter type 1, transmembrane domain MetI-like
IBGAMO2_v1_220016		ABC transporter ATP-binding protein	683	COG1123	ATPase components of various ABC-type transport systems, contain duplicated ATPase
IBGAMO2_v1_220016	_	ABC transporter ATP-binding protein				IPR013563	Oligopeptide/dipeptide ABC transporter, C-terminal
IBGAMO2_v1_220017		amino-acid transporter subunit ; periplasmic-binding component of ABC superfamily	347	COG0834	ABC-type amino acid transport/signal transduction systems, periplasmic component/domain			Expressed
IBGAMO2_v1_220018		amino-acid transporter subunit ; membrane component of ABC superfamily	386	COG4597	ABC-type amino acid transport system, permease component
IBGAMO2_v1_220018	aapQ	amino-acid transporter subunit ; membrane component of ABC superfamily				IPR000515	ABC transporter type 1, transmembrane domain MetI-like
IBGAMO2_v1_220019	aapM	amino-acid transporter subunit ; membrane component of ABC superfamily	355	COG0765	ABC-type amino acid transport system, permease component	IPR000515	ABC transporter type 1, transmembrane domain MetI-like
IBGAMO2_v1_220020	aapP	amino-acid transporter subunit ; ATP-binding component of ABC superfamily	250	COG1126	ABC-type polar amino acid transport system, ATPase component	IPR003439	ABC transporter-like
IBGAMO2_v1_280008		putative permease	311	COG0679	Predicted permeases	IPR038770	Sodium/solutesymportersuperfamily
IBGAMO2_v1_310012	_	Benzoatetransporter				IPR004711	Benzoatetransporter
IBGAMO2_v1_310019		EamA-like transporter family protein	307	COG0697	Permeases of the drug/metabolite transporter (DMT) superfamily	IPR000620	EamA domain	2.A.7 The Drug/Metabolite Transporter (DMT) Superfamily; One of these prokaryotic proteins, YdeD, is functionally characterized and exports cysteine metabolites in E. coli. Another, RhtA of E. coli, exports threonine and homoserine (may export other amino acids including proline, serine, cysteine, histidine and several amino acid analogues, based on resistance phenotypes (Livshits et al., 2003))
IBGAMO2_v1_320001		Spermidine/putrescine ABC transporter substrate-binding protein	360	COG0687	Spermidine/putrescine-binding periplasmic protein			Expressed
IBGAMO2_v1_320002	potA	Spermidine/putrescine import ATP-binding protein PotA	367	COG3842	ABC-type spermidine/putrescine transport systems, ATPase components	IPR013611	Transport-associated OB, type 2
IBGAMO2_v1_320003	_	Spermidine/putrescine ABC transporter permease	285	COG1176	ABC-type spermidine/putrescine transport system, permease component I	IPR000515	ABC transporter type 1, transmembrane domain MetI-like
IBGAMO2_v1_320004	ydcV	Inner membrane ABC transporter permease protein YdcV	288	COG1177	ABC-type spermidine/putrescine transport system, permease component II	IPR000515	ABC transporter type 1, transmembrane domain MetI-like
IBGAMO2_v1_340005		membrane protein of unknown function	95	COG0609	ABC-type Fe3+-siderophore transport system, permease component
IBGAMO2_v1_340034		Peptide ABC transporter permease	379	COG1173	ABC-type dipeptide/oligopeptide/nickel transport systems, permease components	IPR000515	ABC transporter type 1, transmembrane domain MetI-like
IBGAMO2_v1_340035	_	ABC transporter permease	332	COG0601	ABC-type dipeptide/oligopeptide/nickel transport systems, permease components	IPR000515	ABC transporter type 1, transmembrane domain MetI-like
IBGAMO2_v1_340037		Peptide/nickel transport system substrate-binding protein	616	COG0747	ABC-type dipeptide transport system, periplasmic component
IBGAMO2_v1_340038	gsiA	Glutathione import ATP-binding protein GsiA	627	COG1123	ATPase components of various ABC-type transport systems, contain duplicated ATPase	IPR013563	Oligopeptide/dipeptide ABC transporter, C-terminal
IBGAMO2_v1_340041	potA	Spermidine/putrescine import ATP-binding protein PotA	363	COG3842	ABC-type spermidine/putrescine transport systems, ATPase components	IPR013611	Transport-associated OB, type 2	Expressed
IBGAMO2_v1_340042		Spermidine/putrescine ABC transporter substrate-binding protein	356	COG0687	Spermidine/putrescine-binding periplasmic protein			Expressed
IBGAMO2_v1_340043	_	ABC transporter permease	406	COG1176	ABC-type spermidine/putrescine transport system, permease component I	IPR000515	ABC transporter type 1, transmembrane domain MetI-like
IBGAMO2_v1_340044	_	Polyamine ABC transporter permease	275	COG1177	ABC-type spermidine/putrescine transport system, permease component II	IPR000515	ABC transporter type 1, transmembrane domain MetI-like
IBGAMO2_v1_350006		putative purine permease	450	COG2233	Xanthine/uracil permeases	IPR006043	Xanthine/uracil/vitamin C permease
IBGAMO2_v1_350018		ABC transporter substrate-binding protein	369	COG4663	TRAP-type mannitol/chloroaromatic compound transport system, periplasmic component	IPR038404	TRAP transporter solute receptor DctP superfamily	Expressed
IBGAMO2_v1_350019	_	conserved membrane protein of unknown function	54	COG0477	Permeases of the major facilitator superfamily	IPR007387	TRAP transporter, small membrane protein DctQ
IBGAMO2_v1_350020	_	C4-dicarboxylate ABC transporter permease	541	COG4664	TRAP-type mannitol/chloroaromatic compound transport system, large permease component	IPR004681	TRAP transporter large membrane protein DctM
IBGAMO2_v1_350034		putative spermidine/putrescine transport system substrate-binding protein	348	COG0687	Spermidine/putrescine-binding periplasmic protein			Expressed
IBGAMO2_v1_350035	ydcT	putative spermidine/putrescine transporter subunit ; ATP-binding component of ABC superfamily transporter	363	COG3842	ABC-type spermidine/putrescine transport systems, ATPase components	IPR013611	Transport-associated OB, type 2
IBGAMO2_v1_350036	_	putative spermidine/putrescine transport system permease protein/spermidine/putrescine transport system permease protein	290	COG1176	ABC-type spermidine/putrescine transport system, permease component I	IPR000515	ABC transporter type 1, transmembrane domain MetI-like
IBGAMO2_v1_350037	_	ABC transporter permease	262	COG1177	ABC-type spermidine/putrescine transport system, permease component II	IPR000515	ABC transporter type 1, transmembrane domain MetI-like
IBGAMO2_v1_350038	ugpC	glycerol-3-phosphate transporter subunit ; ATP-binding component of ABC superfamily	350	COG3839	ABC-type sugar transport systems, ATPase components	IPR013611	Transport-associated OB, type 2
IBGAMO2_v1_350039	ugpE	glycerol-3-phosphate transporter subunit ; membrane component of ABC superfamily	280	COG0395	ABC-type sugar transport system, permease component	IPR000515	ABC transporter type 1, transmembrane domain MetI-like
IBGAMO2_v1_350040	ugpA	glycerol-3-phosphate transporter subunit ; membrane component of ABC superfamily	293	COG1175	ABC-type sugar transport systems, permease components	IPR000515	ABC transporter type 1, transmembrane domain MetI-like
IBGAMO2_v1_350041		glycerol-3-phosphate transporter subunit ; periplasmic-binding component of ABC superfamily	437	COG1653	ABC-type sugar transport system, periplasmic component			Expressed
IBGAMO2_v1_360041	opuAC	Glycine/betaine ABC transporter substrate-binding protein	321	COG2113	ABC-type proline/glycine betaine transport systems, periplasmic components	IPR007210	ABC-type glycine betaine transport system, substrate-binding domain	Expressed
IBGAMO2_v1_360042	opuAA	Glycine betaine transport ATP-binding protein OpuAA	345	COG4175	ABC-type proline/glycine betaine transport system, ATPase component	IPR003439	ABC transporter-like
IBGAMO2_v1_360043	proW	Glycine betaine/L-proline transport system permease protein ProW	277	COG4176	ABC-type proline/glycine betaine transport system, permease component	IPR000515	ABC transporter type 1, transmembrane domain MetI-like
IBGAMO2_v1_360052	lolC	Lipoprotein-releasing system transmembrane protein LolC	416	COG4591	ABC-type transport system, involved in lipoprotein release, permease component	IPR003838	ABC transporter permease protein domain
IBGAMO2_v1_360053	lolD	outer membrane-specific lipoprotein transporter subunit ; ATP-binding component of ABC superfamily	231	COG1136	ABC-type antimicrobial peptide transport system, ATPase component	IPR003439	ABC transporter-like
IBGAMO2_v1_390016	msbA	fused lipid transporter subunits of ABC superfamily: membrane component ; ATP-binding component	593	COG1132	ABC-type multidrug transport system, ATPase and permease components	IPR036640	ABC transporter type 1, transmembrane domain superfamily
IBGAMO2_v1_400022		ABC transporter substrate-binding protein	607	COG4166	ABC-type oligopeptide transport system, periplasmic component	IPR030678	Peptide/nickel binding protein, MppA-type
IBGAMO2_v1_400023	yejB	putative oligopeptide transporter subunit; permease component of ABC superfamily	369	COG4174	ABC-type uncharacterized transport system, permease component	IPR000515	ABC transporter type 1, transmembrane domain MetI-like
IBGAMO2_v1_400024	yejE	putative oligopeptide transporter subunit ; permease component of ABC superfamily transporter	337	COG4239	ABC-type uncharacterized transport system, permease component	IPR000515	ABC transporter type 1, transmembrane domain MetI-like
IBGAMO2_v1_400025	yejF	putative fused oligopeptide transporter subunits of ABC superfamily: ATP-binding components	535	COG4172	ABC-type uncharacterized transport system, duplicated ATPase component	IPR013563	Oligopeptide/dipeptide ABC transporter, C-terminal
IBGAMO2_v1_410045		conserved protein of unknown function				IPR019886	Sodium symporter small subunit, predicted
IBGAMO2_v1_410046		Sodium:solute symporter	569	COG4147	Predicted symporter	IPR038377	Sodium/glucose symporter superfamily	Expressed
IBGAMO2_v1_440007		ATPase	59	COG1132	ABC-type multidrug transport system, ATPase and permease components
IBGAMO2_v1_440011		conserved membrane protein of unknown function				IPR002293	Amino acid/polyamine transporter I
IBGAMO2_v1_440017		sodium:proton antiporter	484	COG3067	Na+/H+ antiporter
IBGAMO2_v1_440020		conserved membrane protein of unknown function	316	COG0697	Permeases of the drug/metabolite transporter (DMT) superfamily	IPR000620	EamA domain	2.A.7 The Drug/Metabolite Transporter (DMT) Superfamily; One of these prokaryotic proteins, YdeD, is functionally characterized and exports cysteine metabolites in E. coli. Another, RhtA of E. coli, exports threonine and homoserine (may export other amino acids including proline, serine, cysteine, histidine and several amino acid analogues, based on resistance phenotypes (Livshits et al., 2003))
IBGAMO2_v1_440025		ammonium transporter	422	COG0004	Ammonia permease
IBGAMO2_v1_450011		Uncharacterized ABC transporter ATP-binding protein HI_1051	629	COG1132	ABC-type multidrug transport system, ATPase and permease components	IPR036640	ABC transporter type 1, transmembrane domain superfamily
IBGAMO2_v1_450012		ABC transporter permease	832	COG3127	Predicted ABC-type transport system involved in lysophospholipase L1 biosynthesis, permease component	IPR038766	Membrane component of ABC transporter, predicted
IBGAMO2_v1_450013	ybbA	putative transporter subunit: ATP-binding component of ABC superfamily	219	COG4181	Predicted ABC-type transport system involved in lysophospholipase L1 biosynthesis, ATPase component	IPR003439	ABC transporter-like
IBGAMO2_v1_450015		conserved membrane protein of unknown function	410	COG0477	Permeases of the major facilitator superfamily	IPR004812	Drug resistance transporter Bcr/CmlA subfamily	Bcr in E. coli can export cysteine
IBGAMO2_v1_460001		conserved protein of unknown function	49	COG1131	ABC-type multidrug transport system, ATPase component
IBGAMO2_v1_460004	thiQ	Thiamine import ATP-binding protein ThiQ	179	COG3840	ABC-type thiamine transport system, ATPase component	IPR003439	ABC transporter-like
IBGAMO2_v1_460005	thiP	fused thiamin transporter subunits of ABC superfamily: membrane components	522	COG1178	ABC-type Fe3+ transport system, permease component	IPR000515	ABC transporter type 1, transmembrane domain MetI-like
IBGAMO2_v1_460006	tbpA	thiamin transporter subunit ; periplasmic-binding component of ABC superfamily	324	COG4143	ABC-type thiamine transport system, periplasmic component	IPR005948	Thiamine/thiamin pyrophosphate-binding periplasmic protein, ABC transporter
IBGAMO2_v1_460012		conserved membrane protein of unknown function	199	COG1279	Lysine efflux permease
IBGAMO2_v1_490016		MFS transporter	415	COG2270	Permeases of the major facilitator superfamily	IPR020846	Major facilitator superfamily domain
IBGAMO2_v1_490008	rhtB	Homoserine/homoserine lactone efflux protein	215	COG1280	Putative threonine efflux protein	IPR001123	Amino acid exporter protein, LeuE-type	2.A.76 The Resistance to Homoserine/Threonine (RhtB) Family: Notable members of this family include the O-aetylserine/cysteine/azaserine exporter, EamB or YfiK in E.coli (2.A.76.1.4; Franke et al., 2003) and The leucine exporter (LeuE; YeaS) (binds and probably transports L-methionine, L-histidine, L-α-amino-n-butyrate, norleucine, azaleucine, S(2-aminoethyl)-L-cysteine, 3,4-dehydro-DL-proline, L…
IBGAMO2_v1_490030	znuB	zinc transporter subunit: membrane component of ABC superfamily	265	COG1108	ABC-type Mn2+/Zn2+ transport systems, permease components	IPR001626	ABC transporter, TroCD-like
IBGAMO2_v1_490031	znuC	zinc transporter subunit: ATP-binding component of ABC superfamily	255	COG1121	ABC-type Mn/Zn transport systems, ATPase component	IPR003439	ABC transporter-like
IBGAMO2_v1_490033		High-affinity zinc uptake system protein ZnuA	342	COG4531	ABC-type Zn2+ transport system, periplasmic component/surface adhesin
IBGAMO2_v1_50016		MFS transporter	409	COG0477	Permeases of the major facilitator superfamily	IPR020846	Major facilitator superfamily domain
IBGAMO2_v1_50024		MFS transporter	405	COG0477	Permeases of the major facilitator superfamily	IPR020846	Major facilitator superfamily domain
IBGAMO2_v1_520004	kefB	Glutathione-regulated potassium-efflux system protein KefB				IPR038770	Sodium/solute symporter superfamily
IBGAMO2_v1_520012		conserved protein of unknown function	72	COG1135	ABC-type metal ion transport system, ATPase component
IBGAMO2_v1_530007	btuC	Vitamin B12 import system permease protein btuC	358	COG0609	ABC-type Fe3+-siderophore transport system, permease component	IPR037294	ABC transporter, BtuC-like
IBGAMO2_v1_530008	hmuV	Hemin import ATP-binding protein HmuV	257	COG4559	ABC-type hemin transport system, ATPase component	IPR003439	ABC transporter-like
IBGAMO2_v1_530009		Cobalamin-binding protein	301	COG0614	ABC-type Fe3+-hydroxamate transport system, periplasmic component	IPR002491	ABC transporter periplasmic binding domain
IBGAMO2_v1_530015		EamA-like transporter family protein	307	COG0697	Permeases of the drug/metabolite transporter (DMT) superfamily			higher similarities to Riboflavin transporter which is in this superfamily
IBGAMO2_v1_530030		Arabinose efflux permease family protein	376	COG0477	Permeases of the major facilitator superfamily	IPR020846	Major facilitator superfamily domain
IBGAMO2_v1_530036		Twin-arginine translocation pathway signal	526	COG0747	ABC-type dipeptide transport system, periplasmic component			Expressed
IBGAMO2_v1_530036		Twin-arginine translocation pathway signal				IPR030678	Peptide/nickel binding protein, MppA-type
IBGAMO2_v1_530047		conserved membrane protein of unknown function	44	COG0477	Permeases of the major facilitator superfamily
IBGAMO2_v1_530078		conserved membrane protein of unknown function	303	COG0697	Permeases of the drug/metabolite transporter (DMT) superfamily	IPR000620	EamA domain	2.A.7 The Drug/Metabolite Transporter (DMT) Superfamily; One of these prokaryotic proteins, YdeD, is functionally characterized and exports cysteine metabolites in E. coli. Another, RhtA of E. coli, exports threonine and homoserine (may export other amino acids including proline, serine, cysteine, histidine and several amino acid analogues, based on resistance phenotypes (Livshits et al., 2003))
IBGAMO2_v1_540014		EamA-like transporter family protein	303	COG0697	Permeases of the drug/metabolite transporter (DMT) superfamily			higher similarities to Riboflavin transporter which is in this superfamily
IBGAMO2_v1_540025		Heme exporter protein D	43	COG3114	Heme exporter protein D
IBGAMO2_v1_540026		heme exporter subunit ; membrane component of ABC superfamily	241	COG0755	ABC-type transport system involved in cytochrome c biogenesis, permease component
IBGAMO2_v1_560026	yadG	putative transporter subunit: ATP-binding component of ABC superfamily	306	COG1131	ABC-type multidrug transport system, ATPase component	IPR003439	ABC transporter-like
IBGAMO2_v1_560027	yadH	putative transporter subunit: membrane component of ABC superfamily	254	COG0842	ABC-type multidrug transport system, permease component	IPR013525	ABC-2 type transporter
IBGAMO2_v1_560033	lptB	putative lipopolysaccharide transport protein B: ATP-binding component of ABC superfamily	241	COG1137	ABC-type (unclassified) transport system, ATPase component	IPR030921	LPS export ABC transporter, ATP-binding protein LptB
IBGAMO2_v1_580028	sbtA / rbtB	Choline transporter				IPR000060	BCCTtransporter family
IBGAMO2_v1_580033		Peptide ABC transporter substrate-binding protein	533	COG0747	ABC-type dipeptide transport system, periplasmic component	IPR030678	Peptide/nickel binding protein, MppA-type	Expressed
IBGAMO2_v1_580035		Amino acid/amide ABC transporter ATP-binding protein 1, HAAT family (TC 3.A.1.4.-)	262	COG0411	ABC-type branched-chain amino acid transport systems, ATPase component	IPR032823	Branched-chain amino acid ATP-binding cassette transporter, C-terminal
IBGAMO2_v1_580036		Branched-chain amino acid transport system permease protein	333	COG0559	Branched-chain amino acid ABC-type transport system, permease components	IPR001851	ABC transporter, permease
IBGAMO2_v1_580038		Amino acid/amide ABC transporter membrane protein 2, HAAT family	335	COG4177	ABC-type branched-chain amino acid transport system, permease component	IPR001851	ABC transporter, permease	Expressed
IBGAMO2_v1_580039		Branched-chain amino acid transport system substrate-binding protein	128	COG0683	ABC-type branched-chain amino acid transport systems, periplasmic component
IBGAMO2_v1_580040		putative ABC transporter	106	COG2401	ABC-type ATPase fused to a predicted acetyltransferase domain	IPR003439	ABC transporter-like
IBGAMO2_v1_580045	braG	High-affinity branched-chain amino acid transport ATP-binding protein BraG	252	COG0410	ABC-type branched-chain amino acid transport systems, ATPase component	IPR003439	ABC transporter-like
IBGAMO2_v1_580064	OpuB	L-proline glycine betaine ABC transport system permease protein ProW	284	COG4176	ABC-type proline/glycine betaine transport system, permease component	IPR000515	ABC transporter type 1, transmembrane domain MetI-like
IBGAMO2_v1_580065	OpuA	ABC transporter ATP-binding protein	334	COG4175	ABC-type proline/glycine betaine transport system, ATPase component	IPR003439	ABC transporter-like
IBGAMO2_v1_580066	OpuC	Glycine betaine transporter periplasmic subunit	324	COG2113	ABC-type proline/glycine betaine transport systems, periplasmic components	IPR007210	ABC-type glycine betaine transport system, substrate-binding domain	Expressed
IBGAMO2_v1_580068	OpuC	Glycine betaine/proline transport system substrate-binding protein (modular protein)	316	COG2113	ABC-type proline/glycine betaine transport systems, periplasmic components	IPR007210	ABC-type glycine betaine transport system, substrate-binding domain
IBGAMO2_v1_600008		conserved membrane protein of unknown function	226	COG0390	ABC-type uncharacterized transport system, permease component
IBGAMO2_v1_620022		conserved membrane protein of unknown function	447	COG0477	Permeases of the major facilitator superfamily	IPR020846	Major facilitator superfamily domain
IBGAMO2_v1_620031		conserved membrane protein of unknown function	362	COG0477	Permeases of the major facilitator superfamily	IPR036259	MFS transporter superfamily
IBGAMO2_v1_620036		conserved protein of unknown function	242	COG1136	ABC-type antimicrobial peptide transport system, ATPase component	IPR003439	ABC transporter-like
IBGAMO2_v1_620037		conserved membrane protein of unknown function	829	COG0577	ABC-type antimicrobial peptide transport system, permease component	IPR003838	ABC transporter permease protein domain
IBGAMO2_v1_630001		protein of unknown function	49	COG4664	TRAP-type mannitol/chloroaromatic compound transport system, large permease component
IBGAMO2_v1_640003		conserved membrane protein of unknown function	239	COG4137	ABC-type uncharacterized transport system, permease component
IBGAMO2_v1_640008		putative Permease	355	COG0795	Predicted permeases	IPR030922	LPS export ABC transporter permease LptF
IBGAMO2_v1_640009		LPS export ABC transporter permease LptG	354	COG0795	Predicted permeases	IPR030923	LPS export ABC transporter permease LptG
IBGAMO2_v1_650001		protein of unknown function	77	COG1126	ABC-type polar amino acid transport system, ATPase component
IBGAMO2_v1_660014		SLC13 family permease	615	COG0471	Di- and tricarboxylate transporters	IPR006037	Regulator of K+ conductance, C-terminal
IBGAMO2_v1_660017	potI	putrescine transporter subunit: membrane component of ABC superfamily	273	COG1177	ABC-type spermidine/putrescine transport system, permease component II	IPR000515	ABC transporter type 1, transmembrane domain MetI-like
IBGAMO2_v1_660018	potH	putrescine transporter subunit: membrane component of ABC superfamily	305	COG1176	ABC-type spermidine/putrescine transport system, permease component I	IPR000515	ABC transporter type 1, transmembrane domain MetI-like
IBGAMO2_v1_660019	potG	putrescine transporter subunit: ATP-binding component of ABC superfamily	369	COG3842	ABC-type spermidine/putrescine transport systems, ATPase components	IPR013611	Transport-associated OB, type 2
IBGAMO2_v1_660020	potF	putrescine transporter subunit: periplasmic-binding component of ABC superfamily	364	COG0687	Spermidine/putrescine-binding periplasmic protein			Expressed
IBGAMO2_v1_660022		conserved membrane protein of unknown function	274	COG0697	Permeases of the drug/metabolite transporter (DMT) superfamily	IPR000620	EamA domain
IBGAMO2_v1_660027		conserved membrane protein of unknown function	242	COG1132	ABC-type multidrug transport system, ATPase and permease components	IPR036640	ABC transporter type 1, transmembrane domain superfamily
IBGAMO2_v1_680006	hbpA	Heme-binding protein A	521	COG0747	ABC-type dipeptide transport system, periplasmic component	IPR030678	Peptide/nickel binding protein, MppA-type	Expressed
IBGAMO2_v1_680007		Peptide/nickel transport system permease protein	325	COG0601	ABC-type dipeptide/oligopeptide/nickel transport systems, permease components	IPR000515	ABC transporter type 1, transmembrane domain MetI-like
IBGAMO2_v1_680008		ABC-type dipeptide/oligopeptide/nickel transport system, permease components	302	COG1173	ABC-type dipeptide/oligopeptide/nickel transport systems, permease components	IPR000515	ABC transporter type 1, transmembrane domain MetI-like
IBGAMO2_v1_680009	oppD	oligopeptide transporter subunit ; ATP-binding component of ABC superfamily	318	COG0444	ABC-type dipeptide/oligopeptide/nickel transport system, ATPase component	IPR013563	Oligopeptide/dipeptide ABC transporter, C-terminal
IBGAMO2_v1_680010	dppF	dipeptide transporter ; ATP-binding component of ABC superfamily	338	COG4608	ABC-type oligopeptide transport system, ATPase component	IPR013563	Oligopeptide/dipeptide ABC transporter, C-terminal
IBGAMO2_v1_680020		Binding-protein-dependent transport system inner membrane protein	268	COG0395	ABC-type sugar transport system, permease component	IPR000515	ABC transporter type 1, transmembrane domain MetI-like
IBGAMO2_v1_680021		ABC transporter permease	288	COG1175	ABC-type sugar transport systems, permease components	IPR000515	ABC transporter type 1, transmembrane domain MetI-like
IBGAMO2_v1_680022	ugpC	sn-glycerol-3-phosphate import ATP-binding protein UgpC	361	COG3839	ABC-type sugar transport systems, ATPase components	IPR003439	ABC transporter-like
IBGAMO2_v1_680023		ABC transporter ATP-binding protein	356	COG3839	ABC-type sugar transport systems, ATPase components	IPR003439	ABC transporter-like
IBGAMO2_v1_680025		ABC transporter substrate-binding protein	570	COG1653	ABC-type sugar transport system, periplasmic component			Expressed
IBGAMO2_v1_680029		membrane protein of unknown function	716	COG1033	Predicted exporters of the RND superfamily
IBGAMO2_v1_690001		putative phosphate permease HI_1604	392	COG0306	Phosphate/sulphate permeases
IBGAMO2_v1_70006		conserved membrane protein of unknown function	297	COG0697	Permeases of the drug/metabolite transporter (DMT) superfamily	IPR000620	EamA domain	2.A.7 The Drug/Metabolite Transporter (DMT) Superfamily; One of these prokaryotic proteins, YdeD, is functionally characterized and exports cysteine metabolites in E. coli. Another, RhtA of E. coli, exports threonine and homoserine (may export other amino acids including proline, serine, cysteine, histidine and several amino acid analogues, based on resistance phenotypes (Livshits et al., 2003))
IBGAMO2_v1_70013		Peptide ABC transporter substrate-binding protein	532	COG0747	ABC-type dipeptide transport system, periplasmic component	IPR030678	Peptide/nickel binding protein, MppA-type	Expressed
IBGAMO2_v1_730001		High-affinity branched-chain amino acid transport ATP-binding protein BraF (fragment)	91	COG0411	ABC-type branched-chain amino acid transport systems, ATPase component	IPR003439	ABC transporter-like
IBGAMO2_v1_730002		Branched-chain amino acid ABC transporter permease	351	COG4177	ABC-type branched-chain amino acid transport system, permease component	IPR001851	ABC transporter, permease
IBGAMO2_v1_730003		Branched-chain amino acid ABC transporter permease	284	COG0559	Branched-chain amino acid ABC-type transport system, permease components	IPR001851	ABC transporter, permease
IBGAMO2_v1_730005		Amino acid ABC transporter substrate-binding protein	405	COG0683	ABC-type branched-chain amino acid transport systems, periplasmic component			Expressed
IBGAMO2_v1_730013		Major facilitator superfamily MFS_1	438	COG0477	Permeases of the major facilitator superfamily	IPR004752	AmpG-like permease/Acetyl-coenzyme A transporter 1
IBGAMO2_v1_740004	potG	putrescine transporter subunit: ATP-binding component of ABC superfamily	361	COG3842	ABC-type spermidine/putrescine transport systems, ATPase components	IPR013611	Transport-associated OB, type 2
IBGAMO2_v1_740005		ABC transporter permease	267	COG1177	ABC-type spermidine/putrescine transport system, permease component II	IPR000515	ABC transporter type 1, transmembrane domain MetI-like
IBGAMO2_v1_740006	potB	polyamine transporter subunit ; membrane component of ABC superfamily	302	COG1176	ABC-type spermidine/putrescine transport system, permease component I	IPR000515	ABC transporter type 1, transmembrane domain MetI-like
IBGAMO2_v1_740007		Putrescine-binding periplasmic protein	359	COG0687	Spermidine/putrescine-binding periplasmic protein			Expressed
IBGAMO2_v1_740012		putative Toluene tolerance protein	198	COG2854	ABC-type transport system involved in resistance to organic solvents, auxiliary component
IBGAMO2_v1_740013	yrbD	toluene transporter subunit: membrane component of ABC superfamily	152	COG1463	ABC-type transport system involved in resistance to organic solvents, periplasmic component	IPR030970	Probable phospholipid ABC transporter-binding protein MlaD
IBGAMO2_v1_740014	yrbE	toluene transporter subunit: membrane component of ABC superfamily	256	COG0767	ABC-type transport system involved in resistance to organic solvents, permease component	IPR030802	ABC transporter permease MalE
IBGAMO2_v1_740015	yrbF	toluene transporter subunit: ATP-binding component of ABC superfamily	262	COG1127	ABC-type transport system involved in resistance to organic solvents, ATPase component	IPR030296	Probable ABC transporter ATP-binding protein MlaF/Mkl
IBGAMO2_v1_740018		membrane protein of unknown function	130	COG0730	Predicted permeases			Potential sulfate permease - member of TauE superfamily (Rein et al., 2005)
IBGAMO2_v1_740021		Permeases of the drug/metabolite transporter (DMT) superfamily	301	COG0697	Permeases of the drug/metabolite transporter (DMT) superfamily	IPR000620	EamA domain	2.A.7 The Drug/Metabolite Transporter (DMT) Superfamily; One of these prokaryotic proteins, YdeD, is functionally characterized and exports cysteine metabolites in E. coli. Another, RhtA of E. coli, exports threonine and homoserine (may export other amino acids including proline, serine, cysteine, histidine and several amino acid analogues, based on resistance phenotypes (Livshits et al., 2003))
IBGAMO2_v1_740039		Predicted arabinose efflux permease, MFS family	395	COG0477	Permeases of the major facilitator superfamily	IPR020846	Major facilitator superfamily domain
IBGAMO2_v1_740047		putative permease	357	COG0628	Predicted permease
IBGAMO2_v1_760005	potA	Spermidine/putrescine import ATP-binding protein PotA	349	COG3842	ABC-type spermidine/putrescine transport systems, ATPase components	IPR013611	Transport-associated OB, type 2
IBGAMO2_v1_760006		Iron(III) transport system permease protein	546	COG1178	ABC-type Fe3+ transport system, permease component	IPR000515	ABC transporter type 1, transmembrane domain MetI-like
IBGAMO2_v1_760007		Iron deficiency-induced protein A	338	COG1840	ABC-type Fe3+ transport system, periplasmic component
IBGAMO2_v1_790004		Membrane protein	298	COG0697	Permeases of the drug/metabolite transporter (DMT) superfamily	IPR000620	EamA domain	2.A.7 The Drug/Metabolite Transporter (DMT) Superfamily; One of these prokaryotic proteins, YdeD, is functionally characterized and exports cysteine metabolites in E. coli. Another, RhtA of E. coli, exports threonine and homoserine (may export other amino acids including proline, serine, cysteine, histidine and several amino acid analogues, based on resistance phenotypes (Livshits et al., 2003))
IBGAMO2_v1_790009		membrane protein of unknown function	41	COG0477	Permeases of the major facilitator superfamily
IBGAMO2_v1_820003		conserved protein of unknown function	216	COG1118	ABC-type sulfate/molybdate transport systems, ATPase component	IPR003439	ABC transporter-like
IBGAMO2_v1_820004		ABC transporter permease	221	COG4662	ABC-type tungstate transport system, periplasmic component	IPR000515	ABC transporter type 1, transmembrane domain MetI-like
IBGAMO2_v1_820005		Tungstate-binding protein TupA	261	COG2998	ABC-type tungstate transport system, permease component
IBGAMO2_v1_820007		MFS transporter	399	COG0477	Permeases of the major facilitator superfamily	IPR020846	Major facilitator superfamily domain
IBGAMO2_v1_820012		Na+/H+ antiporter	427	COG0025	NhaP-type Na+/H+ and K+/H+ antiporters
IBGAMO2_v1_820016		Membrane protein	201	COG1280	Putative threonine efflux protein	IPR001123	Amino acid exporter protein, LeuE-type	possibly in TCDB family 2.A.76.1.4: O-aetylserine/cysteine/azaserine exporter, EamB or YfiK
IBGAMO2_v1_860019		conserved protein of unknown function	62	COG1173	ABC-type dipeptide/oligopeptide/nickel transport systems, permease components
IBGAMO2_v1_880005	ccmA	heme exporter subunit ; ATP-binding component of ABC superfamily	194	COG4133	ABC-type transport system involved in cytochrome c biogenesis, ATPase component	IPR005895	ABC transporter, haem export, CcmA
IBGAMO2_v1_880006		heme exporter subunit ; membrane component of ABC superfamily	217	COG2386	ABC-type transport system involved in cytochrome c biogenesis, permease component
IBGAMO2_v1_890001		C4-dicarboxylate ABC transporter permease	421	COG4664	TRAP-type mannitol/chloroaromatic compound transport system, large permease component	IPR004681	TRAP transporter large membrane protein DctM
IBGAMO2_v1_890002		TRAP-type mannitol/chloroaromatic compound transporter	155	COG4665	TRAP-type mannitol/chloroaromatic compound transport system, small permease component	IPR007387	TRAPtransporter, small membrane protein DctQ
IBGAMO2_v1_890005		C4-dicarboxylate ABC transporter substrate-binding protein	346	COG4663	TRAP-type mannitol/chloroaromatic compound transport system, periplasmic component	IPR038404	TRAP transporter solute receptor DctP superfamily	Expressed
IBGAMO2_v1_890008		membrane protein of unknown function	38	COG0609	ABC-type Fe3+-siderophore transport system, permease component
IBGAMO2_v1_90010		Sulfate permease, SulP family	561	COG0659	Sulfate permease and related transporters (MFS superfamily)
IBGAMO2_v1_910005	nhaP	Na(+)/H(+) antiporter NhaP	410	COG0025	NhaP-type Na+/H+ and K+/H+ antiporters	IPR038770	Sodium/solutesymportersuperfamily
IBGAMO2_v1_920003		conserved membrane protein of unknown function	418	COG0477	Permeases of the major facilitator superfamily	IPR020846	Major facilitator superfamily domain
IBGAMO2_v1_950003		conserved membrane protein of unknown function	69	COG0697	Permeases of the drug/metabolite transporter (DMT) superfamily
